# Artificial Neural Networks for classification of single cell gene expression

**DOI:** 10.1101/2021.07.29.454293

**Authors:** Jiahui Zhong, Minjie Lyu, Huan Jin, Zhiwei Cao, Lou T. Chitkushev, Guanglan Zhang, Derin B. Keskin, Vladimir Brusic

**Affiliations:** School of Computer Science, University of Nottingham Ningbo China; School of Life Sciences and Technology, Tongji University, Shanghai, China; HiLab, Metropolitan College, Boston University, Boston, USA; Translational Immuno-Genomics Lab, Dana-Farber Cancer Institute, Harvard Medical School, Boston, USA

**Author notes:** Correspondence, School of Computer Science, University of Nottingham Ningbo China, Ningbo 315100, China.

**Keywords:** Cell type classification, ANN training, healthy PBMC samples, incremental learning, SCT data, PBMC cell types

## Abstract

**Background:** Single-cell transcriptome (SCT) sequencing technology has reached the level of high-throughput technology where gene expression can be measured concurrently from large numbers of cells. The results of gene expression studies are highly reproducible when strict protocols and standard operating procedures (SOP) are followed. However, differences in sample processing conditions result in significant changes in gene expression profiles making direct comparison of different studies difficult. Unsupervised machine learning (ML) uses clustering algorithms combined with semi-automated cell labeling and manual annotation of individual cells. They do not scale up well and a workflow used on a specific dataset will not perform well with other studies. Supervised ML classification shows superior classification accuracy and generalization properties as compared to unsupervised ML methods. We describe a supervised ML method that deploys artificial neural networks (ANN), for 5-class classification of healthy peripheral blood mononuclear cells (PBMC) from multiple diverse studies.

**Results:** We used 58 data sets to train ANN incrementally – over ten cycles of training and testing. The sample processing involved four protocols: separation of PBMC, separation of PBMC + enrichment (by negative selection), separation of PBMC + FACS, and separation of PBMC + MACS. The training data set included between 85 and 110 thousand cells, and the test set had approximately 13 thousand cells. Training and testing were done with various combinations of data sets from four principal data sources. The overall accuracy of classification on independent data sets reached 5-class classification accuracy of 94%. Classification accuracy for B cells, monocytes, and T cells exceeded 95%. Classification accuracy of natural killer (NK) cells was 75% because of the similarity between NK cells and T cell subsets. The accuracy of dendritic cells (DC) was low due to very low numbers of DC in the training sets.

**Conclusions:** The incremental learning ANN model can accurately classify the main types of PBMC. With the inclusion of more DC and resolving ambiguities between T cell and NK cell gene expression profiles, we will enable high accuracy supervised ML classification of PBMC. We assembled a reference data set for healthy PBMC and demonstrated a proof-of-concept for supervised ANN method in classification of previously unseen SCT data. The classification shows high accuracy, that is consistent across different studies and sample processing methods.
