## Supplemental Table 1. Metadata describing samples as described by the sources. for "Artificial Neural Networks for classification of single cell gene expression"

### Sheet: Summarized metadata
	Zhong J, Lyu M, Jin H, Cao Z, Chitkushev LT, Zhang GL, Keskin DB, Brusic V, Artificial Neural Networks for classification of single cell gene expression, BMC Bioinformatics, 2021.
	Supplemental Table 1. Metadata describing samples as described by the sources.
	Source	Series	Date	Cell type	Class	Sample condition	Donors	Separation	Sorting	Strategy	Other	Purity	Extraction & Sequencing	Reads	Upstream alignment	Genome build	Reference
	10x Genomics	SRP073767	2017-01-16	CD19+ B cells	BC	healthy fresh blood	Donor A, ALLCELLS	n/a	bead- enriched from PBMC, negative selection	GemCode platform	Countess II Automated Cell Counter	~100% pure by FACS	Chromium Single Cell 3’ method (10X Genomics)	Illumina NextSeq500	10X Cell Ranger v1	hg19	Zheng, 2017
				CD14+ Monocytes	MC							98% pure by FACS
				CD56+ NK	NK							92% pure by FACS
				CD8+ CTLs (Cytotoxic T)	TC							98% pure by FACS
				CD4+ CD45RO+- Memory T cells		healthy fresh PBMCs						98% pure by FACS
				CD4+ CD25+ Treg								95% pure by FACS
				CD4+ CD45RA+ CD25- Naïve T cells								98% pure by FACS
				CD4+ Th cells								99% pure by FACS
				CD8+ CD45RA+ Naïve CTLs (Cytotoxic T)								99% pure by FACS
	GEO	GSM2773408	2017-09-15	CD14+ CD16- monocytes	MC	healthy fresh blood	Donor 1	Centrifuge, ficol	MACS	Stained HLA-DR, CD14, CD16	Magnetic beads	93-95% CD14+CD16-	Chromium Single-Cell 3′ Reagent (v2) Kit (10X Genomics)	Illumina HiSeq 2500	10X Cell Ranger v1.3.1	UCSC hg19	Goudot, 2017
		GSM2773409		CD14+ CD16- monocytes			Donor 2
		GSM3087628	2018-07-25	CD8+ T cells	TC	healthy fresh whole blood	n/a	Centrifuge, ficol	MACS	Dynabeads™ CD8+ Isolation Kit	Magnetic beads	n/a	Chromium Single-Cell 3′ Reagent (v2) Kit (10X Genomics)	Illumina HiSeq 3000	10X Cell Ranger v. 2.0.1	GRCh38	Chen, 2018
		GSM3258348	2018-10-15	CD19+ B cells	BC	healthy fresh blood	n/a	Centrifuge, ficol	FACS	Stained HLA-DR, depletion	Control	n/a	Chromium Single Cell 3’ method (10X Genomics)	HiSeq X Ten	10X Cell Ranger v1.3.1	hg19	Ranu, 2019
		GSM3544603	2019-01-08	NK cells	NK	healthy fresh blood	6 donors mix	Centrifuge, ficol	FACS	Various	Overnight fasting	n/a	Chromium Single Cell 3’ method (10X Genomics)	Illumina NextSeq 500	10X Cell Ranger v. 2.1.0	GRCh38	Gutierrez, 2019
				CD4+ T cells	TC
				CD8+ T cells
				iNKT (invariant Natural Killer T cells)
				MAIT (Mucosal-associated Invariant T cells)
				Gamma Delta 1 T cells
				Gamma Delta 2 T cells
		GSM3209407	2019-06-20	CD4+ T cells	TC	healthy fresh blood	one individual	Centrifuge, ficol	FACS	AriaII (BD Biosciences)	n/a	n/a	Chromium Single-Cell 3′ Reagent (v2) Kit (10X Genomics)	Illumina HiSeq 2500	10X Cell Ranger v. 2.0.1	GRCh38	Woodward, 2019
		GSM3209408		CD4+, CCR5+ CD69- T cells			one individual
	BroadS1	SCP345	2019/07	B cell	BC	healthy frozen blood	two donors (580/860), two ICA sites (Broad/Boston and MtSinai/NYC)	n/a	multiple regression and naive Bayes optimization, correlation	Cells >=400 gene present	n/a	n/a	Chromium Single Cell 3’ method (10X Genomics)	n/a	10X Cell Ranger	n/a	n/a
				DC	DC
				Monocytes	MC
				NK	NK
				T cells	TC
	BroadS2	GSE132044/ SCP424, SCP425 and SCP426	2019-05-09	B	BC	healthy frozen blood	pbmc1, pbmc2, different days	n/a	Louvain community detection algorithm, k-NN, marker genes	pbmc1_10x_v2_A	n/a	n/a	Chromium Single-Cell 3′ Reagent (v2) Kit (10X Genomics)	Illumina HiSeq 2500	10X Cell Ranger v1.2.0	hg38 (GRCh38)	Ding, 2020
				CD4+ T	TC
				M14	MC
				M16
				Cytotoxic T	TC
				DC	DC
				NK	NK
				Plasmacytoid dendritic cell	DC
				B	BC					pbmc1_10x_v2_B			Chromium Single-Cell 3′ Reagent (v2) Kit (10X Genomics)
				CD4+ T	TC
				M14	MC
				M16
				Cytotoxic T	TC
				DC	DC
				NK	NK
				Plasmacytoid dendritic cell	DC
				B	BC					pbmc1_10x_v3			Chromium Single-Cell 3′ Reagent (v3) Kit (10X Genomics)
				CD4+ T	TC
				M14	MC
				M16
				Cytotoxic T	TC
				DC	DC
				NK	NK
				B	BC					pbmc2_10X_V2			Chromium Single-Cell 3′ Reagent (v2) Kit (10X Genomics)
				CD4+ T	TC
				M14	MC
				M16
				Cytotoxic T	TC
				DC	DC
				NK	NK
				Plasmacytoid dendritic cell	DC
