## Supplemental Table 2. The results of basic statistical analysis of the data sets. for "Artificial Neural Networks for classification of single cell gene expression"

### Sheet: Descriptive_statistics
	Zhong J, Lyu M, Jin H, Cao Z, Chitkushev LT, Zhang GL, Keskin DB, Brusic V, Artificial Neural Networks for classification of single cell gene expression, BMC Bioinformatics, 2021.																															LEGEND
	Supplemental Table 2. The results of basic statistical analysis of the data sets.																															Q1,Q2,Q3,Q4: Quartiles
																																IQR: InterQuartile Range, Q3-Q1
																																R=Range=Max-Min
																																Below QC threshold (670-300)
																																Above QC threshold (670-300)
	Source	Series	Date	Cell type	Class	Strategy	Tag	Cell number (N)	Column_Sum (total number of counts in each cell)												Column_Positive (number of genes with counts > 0)
									Min	% <670	Q1 (25%)	Q2/ Median (50%)	Mean	Q3 (75%)	Max	Range (R)	IQR	Standard Deviation (σ)	Skewness (Sk)	Kurtosis (K)	Min	%<300	Q1 (25%)	Q2/ Median (50%)	Mean	Q3 (75%)	Max	Range (R)	IQR	Standard Deviation (σ)	Skewness (Sk)	Kurtosis (K)	Reference
	10x Genomics	SRP073767	2017-01-16	CD19+ B cells	BC	GemCode platform	B01	10085	460	3.24	1029	1231	1424	1601	6862	6402	572	663.679	2.06814	5.85014	197	2.82	417	474	523.683	574	1854	1657	157	178.624	1.87119	4.70877	Zheng, 2017
				CD14+ Monocytes	MC		MC01	2612	567	29.2	653	776	1079	1034	9005	8438	381	966.308	3.8597	16.1139	267	4.1	332	378	454.642	461	2393	2126	129	244.581	3.37401	12.613
				CD56+ NK	NK		NK01	8385	445	2.42	1349	1576	1661	1850	6451	6006	501	605.605	1.58612	5.29398	223	0.8	614	701	721.896	798	2073	1850	184	200.081	1.17786	3.68068
				CD8+ CTLs (Cytotoxic T)	TC		TC01	10210	432	1.05	1344	1620	1671	1901	7632	7632	557	544.123	1.45744	5.785	213	0.91	501	567	578.019	633	2216	2216	132	140.225	1.49838	7.76861
				CD4+ CD45RO+- Memory T cells			TC02	10225	496	0.94	1238	1500	1609	1835	10255	10255	597	601.939	2.49807	17.1261	223	0.81	482	552	578.612	635	2677	2677	153	164.538	2.42917	15.21
				CD4+ CD25+ Treg			TC03	10264	383	3.88	1010	1218	1301	1475	7278	7278	465	490.963	2.36407	12.8465	263	1.98	463	542	561.71	625	2311	2311	162	165.693	2.03771	10.0378
				CD4+ CD45RA+ CD25- Naïve T cells			TC04	10480	358	3.24	980	1181	1222	1385	6775	6775	405	396.145	1.90551	10.2696	216	2.22	421	486	495.65	550	2130	2130	129	122.832	1.58765	8.44802
				CD4+ Th cells			TC05	11214	416	3.26	1076	1320	1390	1585	8767	8767	509	520.729	2.36874	15.9344	267	1.94	460	541	558.3	626	2435	2435	166	162.725	1.9807	11.5177
				CD8+ CD45RA+ Naïve CTLs (Cytotoxic T)			TC06	11954	334	0.84	1229	1435	1505	1673	4991	4991	444	462.299	1.45465	3.91065	163	1.53	442	496	510.812	556	1348	1348	114	117.19	1.20021	3.17828
	GEO	GSM2773408	2017-09-15	CD14+ CD16- monocytes	MC	Stained HLA-DR, CD14, CD16	MC02	425	853	0	2252	3303	3641	4661	11194	10341	2409	1812.52	0.799592	0.684919	382	0	907	1186	1217.38	1496	2715	2333	589	423.06	0.38305	-0.0895678	Goudot, 2017
		GSM2773409		CD14+ CD16- monocytes			MC03	431	871	0	2174	3282	3574	4530	15009	14138	2355	2005.85	1.62091	5.08492	315	0	876	1163	1183.92	1425	3402	3087	548	437.546	0.897991	1.98775
		GSM3087628	2018-07-25	CD8+ T cells	TC	Dynabeads™ CD8+ Isolation Kit	TC07	5662	980	0	2924	3454	3681	4145	57391	56411	1221	1533.98	9.14356	273.39	336	0	869	963	998.297	1075	5717	5381	206	258.824	2.91999	28.5455	Chen, 2018
		GSM3258348	2018-10-15	CD19+ B cells	BC	Stained HLA-DR, depletion	B02	1760	1951	0	2972	4067	5252	5679	50189	48238	2707	4212.31	3.97365	22.7434	78	1.25	974	1228	1401.64	1582	5285	5207	608	665.769	2.0427	5.98424	Ranu, 2019
		GSM3544603	2019-01-08	NK cells	NK	Various	NK02	309	2627	0	2965	3107	3113	3263	3644	1017	298	206.521	0.210268	-0.461534	557	0	788	864	878.327	964	1975	1418	176	154.828	1.44772	7.78436	Gutierrez, 2019
				CD4+ T cells	TC		TC08	222	2191	0	2664	2745	2791	2909	3291	1100	244	191.167	0.371995	0.445783	487	0	774	883	869.955	966	1417	930	191	168.051	-0.0597467	0.463969
				CD8+ T cells			TC09	310	2505	0	2698	2803	2865	3045	3369	864	347	210.102	0.545157	-0.805628	492	0	853	930	932.487	1016	1360	868	163	153.779	-0.210958	0.718257
				iNKT (invariant Natural Killer T cells)			TC10	325	2177	0	2764	2952	2949	3149	3521	1344	385	248.095	-0.335514	-0.131225	514	0	807	890	902.606	985	1729	1215	178	176.915	1.18625	4.35814
				MAIT (Mucosal-associated Invariant T cells)			TC11	382	2206	0	2751	2827	2903	3105	3445	1239	353	222.472	0.296664	-0.352139	503	0	849	942	922.487	1018	1484	981	169	156.619	-0.418578	1.04191
				Gamma Delta 1 T cells			TC12	284	2167	0	2817	3033	3018	3198	3541	1374	381	232.978	-0.178614	-0.515946	461	0	832	928	921.968	1015	1563	1102	183	164.867	-0.0099664	1.56487
				Gamma Delta 2 T cells			TC13	204	2544	0	2773	2944	2966	3159	3522	978	385	224.196	0.116458	-1.1311	500	0	834	919	915.348	998	1691	1191	164	178.357	0.712006	3.5511
		GSM3209407	2019-06-20	CD4+ T cells	TC	AriaII (BD Biosciences)	TC14	965	447	9.64	2360	2844	2755	3399	9134	8687	1039	1157.46	-0.0346008	1.48346	32	4.87	834	955	899.39	1057	2548	2516	223	293.064	-0.46029	2.12969	Woodward, 2019
		GSM3209408		CD4+, CCR5+ CD69- T cells			TC15	435	417	5.52	2462	2793	2771	3193	9134	8717	731	955.768	0.527659	6.24585	56	2.53	889	988	960.377	1071	2548	2492	182.5	262.07	-0.137144	5.80158
	BroadS1	SCP345	2019/07	B cell	BC	Cells >=400 gene present	B03	1660	2026	0	2551	2815	3069	3355	7227	5201	804	775.498	1.82048	3.92239	489	0	697	790	952.486	986	4286	3797	289	490.495	2.99223	10.5419	n/a
				DC	DC		DC01	142	2614	0	4386	4880	4860	5327	7106	4492	941	721.389	-0.02064	0.696035	695	0	1661	1890	1875.44	2096	2986	2291	435	397.527	-0.171401	0.772707
				Monocytes	MC		MC04	1661	2146	0	2664	3040	3295	3945	5691	3545	1281	801.33	0.708834	-0.528797	490	0	653	839	938.064	1170	2351	1861	517	353.176	0.910203	0.13373
				NK	NK		NK03	1394	2148	0	2969	3210	3276	3489	5884	3736	520	484.695	1.27474	3.41111	489	0	802	902	920.104	1001	2365	1876	199	194.207	1.84901	8.87072
				T cells	TC		TC16	8326	1845	0	2818	3138	3179	3480	7782	5937	662	560.48	1.18879	4.70959	486	0	797	907	934.569	1029	4368	3882	232	240.523	2.8634	21.2926
	BroadS2	GSE132044/ SCP424, SCP425 and SCP426	2019-05-09	B	BC	pbmc1_10x_v2_A	B04	288	626	0.69	1033	1190	1192	1326	1969	1343	293	217.984	0.417169	0.583777	230	1.74	582	739	770.125	949	1648	1418	367	265.632	0.459365	-0.020581	Ding, 2020
				CD4+ T	TC		TC17	550	724	0	1130	1293	1287	1410	2594	1870	279	226.352	0.906269	3.4357	382	0	678	884	877.656	1056	2252	1870	378	262.973	0.653824	1.632
				M14	MC		MC05	640	366	6.56	962	1171	1181	1405	1972	1606	443	332.751	0.0280136	-0.300814	89	13.28	410	611	678.761	913	1658	1569	503	360.454	0.641214	-0.360671
				M16			MC06	102	824	0	1210	1476	1466	1660	2223	1399	449	313.798	0.250414	-0.50702	355	0	731	988	1018.97	1241	1859	1504	510	347.317	0.461748	-0.615231
				Cytotoxic T	TC		TC18	1174	672	0	1123	1251	1254	1385	2173	1501	262	198.748	0.200249	0.576259	290	0.09	555	775	763.384	946	1859	1569	391	242.05	0.345216	0.0772211
				DC	DC		DC02	55	946	0	1110	1320	1388	1585	2100	1154	475	331.443	0.58823	-0.694869	593	0	749	981	1024.49	1228	1736	1143	478	322.592	0.665129	-0.503908
				NK	NK		NK04	166	955	0	1307	1400	1409	1522	1938	983	215	185.012	0.188154	0.204927	452	0	757	952	930.91	1065	1631	1179	308	219.967	0.379463	0.322262
				Plasmocytoid dendritic cell	DC		DC03	26	913	0	1058	1455	1454	1860	2007	1094	802	405.354	0.0606001	-1.68308	591	0	718	912	1063.69	1525	1662	1071	806	413.316	0.37537	-1.65592
				B	BC	pbmc1_10x_v2_B	B05	388	717	0	1057	1168	1189	1278	2052	1335	221	211.114	1.08254	2.12961	358	0	680	784	813.714	893	1728	1370	213	223.933	1.15453	2.35989
				CD4+ T	TC		TC19	908	361	0.33	1196	1291	1294	1388	2117	1756	192	181.726	0.196912	3.74256	88	0.33	805	911	913.866	1016	1749	1661	211	195.76	0.341185	2.3758
				M14	MC		MC07	379	270	5.54	1063	1229	1207	1386	2018	1748	323	292.74	-0.489634	0.803607	54	7.65	512	676	706.757	901	1686	1632	389	301.995	0.382319	0.131416
				M16			MC08	73	946	0	1479	1652	1620	1843	2100	1154	364	307.645	-0.595765	-0.2976	563	0	1083	1256	1230.85	1465	1772	1209	382	318.548	-0.478736	-0.490938
				Cytotoxic T	TC		TC20	954	455	0.1	1150	1258	1263	1355	1971	1516	204	157.394	0.539322	1.80402	136	0.1	769	862	862.143	943	1636	1500	174	152.953	0.603535	3.35151
				DC	DC		DC04	33	971	0	1054	1198	1296	1301	2040	1069	247	325.017	1.21082	0.291678	570	0	700	840	933.455	944	1670	1100	244	318.17	1.18032	0.288015
				NK	NK		NK05	263	999	0	1206	1310	1343	1439	2127	1128	233	196.081	1.08794	2.03063	489	0	818	913	933.555	1010	1755	1266	192	198.764	1.22033	3.02479
				Plasmocytoid dendritic cell	DC		DC05	12	947	0	1079	1567	1456	1713	1970	1023	634	380.558	-0.0580331	-1.72005	576	0	723	1199	1103.5	1380	1637	1061	657	386.948	-0.0391582	-1.69454
				B	BC	pbmc1_10x_v3	B06	346	720	0	12956	1520	1419	1655	2155	1435	359	324.588	-0.780141	-0.44731	402	0	970	1184	1092.49	1323	1817	1415	353	323.376	-0.731915	-0.488473
				CD4+ T	TC		TC21	960	709	0	937	1599	1436	1790	2238	1529	853	425.387	-0.350582	-1.42704	391	0	614	1268	1111.89	1465	1915	1524	851	423.133	-0.337098	-1.44152
				M14	MC		MC09	354	798	0	1155	1367	1498	1884	2420	1622	729	411.228	0.55434	-0.949695	350	0	821	1034	1166.04	1534	2119	1769	713	417.501	0.506207	-0.920223
				M16			MC10	98	993	0	1203	1300	1339	1445	2321	1328	242	198.891	1.76186	6.42604	682	0	873	977	1008.39	1115	1980	1298	242	196.785	1.74965	6.09903
				Cytotoxic T	TC		TC22	962	774	0	1610	1737	1726	1866	2249	1475	256	208.878	-0.765934	1.97916	485	0	1283	1405	1396.28	1534	1935	1450	250	211.802	-0.850534	2.23138
				DC	DC		DC06	38	873	0	1071	1164	1172	1240	1527	654	169	156.841	0.422538	0.215527	570	0	743	840	845.079	909	1321	751	166	162.459	0.913919	1.31632
				NK	NK		NK06	194	1000	0	1707	1843	1803	1967	2350	1350	260	267.414	-1.02714	1.23663	664	0	1378	1508	1472.63	1618	2037	1373	240	260.517	-0.927608	1.1771
				B	BC	pbmc2_10X_V2	B07	862	631	0.12	1260	1402	1397	1526	2478	1847	266	228.63	0.239544	1.29991	201	0.23	849	1003	997.374	1165	2185	1984	316	273.514	0.147728	0.655133
				CD4+ T	TC		TC23	962	85	0.73	1272	1432	1403	1542	2302	2217	270	242.424	-0.985058	5.22831	14	0.83	857	1062	1027.57	1209	1970	1956	352	271.666	-0.441435	0.928104
				M14	MC		MC11	436	521	0.92	1237	1533	1503	1723	2385	1864	486	345.503	-0.0519173	-0.36727	164	2.52	768	1046	1057.55	1342	2041	1877	574	401.391	0.0280405	-0.651299
				M16			MC12	50	979	0	1055	1415	1553	2068	2372	1393	1013	508.798	0.247448	-1.68304	598	0	708	963	1182.94	1679	2030	1432	971	508.933	0.306424	-1.64768
				Cytotoxic T	TC		TC24	694	810	0	1391	1521	1505	1622	2324	1514	231	206.838	-0.0662311	1.7331	346	0	972	1120	1082.84	1227	2019	1673	255	254.888	-0.220189	1.10997
				DC	DC		DC07	76	903	0	1149	1253	1311	1371	2141	1238	222	268.944	1.38259	1.81822	577	0	815	914	976.882	1040	1794	1217	225	265.691	1.30506	1.58277
				NK	NK		NK07	219	942	0	1362	1511	1526	1667	2329	1387	305	227.737	0.490802	1.29048	420	0	938	1107	1070.07	1229	1993	1573	295	270.227	0.0619668	1.30516
				Plasmocytoid dendritic cell	DC		DC08	30	926	0	1030	1163	1423	1879	2364	1438	849	522.831	0.884386	-0.965913	581	0	685	857	1083.2	1494	2049	1468	808	523.84	0.930868	-0.846073
