## Supplemental Table 3.The assessment of classification performance for incremental learning by cycles and steps. for "Artificial Neural Networks for classification of single cell gene expression"

### Sheet: Results_table
	Zhong J, Lyu M, Jin H, Cao Z, Chitkushev LT, Zhang GL, Keskin DB, Brusic V, Artificial Neural Networks for classification of single cell gene expression, BMC Bioinformatics, 2021.
	Supplemental Table 3. The assessment of classification performance for incremental learning by cycles and steps.
					Data set	TP	TN	FP	FN	# of cells	ACC	SE	SP	PR	RE	F1	ACC
	Cycle 0	Step 1	2-fold cross validation	B cells	BC01	10079	75335	9	6	85429	0.99982	0.99941	0.99988	0.99911	0.99941	0.99926	0.99826
				Monocytes	MC01	2571	82785	32	41	85429	0.99915	0.9843	0.99961	0.98771	0.9843	0.986
				NK cells	NK01	8331	77028	16	54	85429	0.99918	0.99356	0.99979	0.99808	0.99356	0.99581
				T cells	TC01-TC06	64299	20990	92	48	85429	0.99836	0.99925	0.99564	0.99857	0.99925	0.99891
		Step 2	added-predict	Monocytes	MC02	333	0	0	92	425	0.78353	0.78353	NA	1	0.78353	0.87863	0.66355
		Step 3	added-predict	Monocytes	MC03	235	0	0	196	431	0.54524	0.54524	NA	1	0.54524	0.7057
		Step 4	BroadS1-test	B cells	BC03	1213	11523	0	447	13183	0.73072	0.73072	1	1	0.73072	0.84441	0.62315
				Monocytes	MC04	1436	11366	156	225	13183	0.86454	0.86454	0.98646	0.90201	0.86454	0.88288
				Dendritic cells	DC01	0	0	0	142	13183	0	0	NA	NA	0	0
				NK cells	NK03	1392	6984	4805	2	13183	0.99857	0.99857	0.59242	0.22462	0.99857	0.36674
				T cells	TC16	4174	4850	7	4152	13183	0.50132	0.50132	0.99856	0.99833	0.50132	0.66747
	Cycle 1	Step 5	2-fold cross validation	B cells	BC01	10075	76188	12	10	86285	0.99975	0.99901	0.99984	0.99881	0.99901	0.99891	0.99831
				Monocytes	MC01-MCO3	3425	82778	39	43	86285	0.99905	0.9876	0.99953	0.98874	0.9876	0.98817
				NK cells	NK01	8357	77863	37	28	86285	0.99925	0.99666	0.99953	0.99559	0.99666	0.99612
				T cells	TC01-TC06	64282	21880	58	65	86285	0.99857	0.99899	0.99736	0.9991	0.99899	0.99904
		Step 6	added-predict	T cells	TC07	1817	0	0	3845	5662	0.32091	0.32091	NA	1	0.32091	0.48589	0.32091
		Step 7	BroadS1-test	B cells	BC03	1145	11523	0	515	13183	0.68976	0.68976	1	1	0.68976	0.8164	0.60093
				Monocytes	MC04	1661	7695	3827	0	13183	1	1	0.66785	0.30266	1	0.46468
				Dendritic cells	DC01	0	0	0	142	13183	0	0	NA	NA	0	0
				NK cells	NK03	1323	10363	1426	71	13183	0.94907	0.94907	0.87904	0.48127	0.94907	0.63867
				T cells	TC16	3793	4849	8	4533	13183	0.45556	0.45556	0.99835	0.9979	0.45556	0.62555
	Cycle 2	Step 8	2-fold cross validation	B cells	BC01	10080	81838	24	5	91947	0.99968	0.9995	0.99971	0.99762	0.9995	0.99856	0.99743
				Monocytes	MC01-MCO3	3403	88436	43	65	91947	0.99883	0.98126	0.99951	0.98752	0.98126	0.98438
				NK cells	NK01	8348	83488	74	37	91947	0.99879	0.99559	0.99911	0.99121	0.99559	0.9934
				T cells	TC01-TC07	69880	21843	95	129	91947	0.99756	0.99816	0.99567	0.99864	0.99816	0.9984
		Step 9	added-predict	B cells	BC02	881	0	0	879	1760	0.50057	0.50057	NA	1	0.50057	0.66717	0.50057
		Step 10	BroadS1-test	B cells	BC03	1092	11523	0	568	13183	0.65783	0.65783	1	1	0.65783	0.7936	0.87636
				Monocytes	MC04	1656	10996	526	5	13183	0.99699	0.99699	0.95435	0.75894	0.99699	0.86183
				Dendritic cells	DC01	0	0	0	142	13183	0	0	NA	NA	0	0
				NK cells	NK03	1111	10964	825	283	13183	0.79699	0.79699	0.93002	0.57386	0.79699	0.66727
				T cells	TC16	7694	4578	279	632	13183	0.92409	0.92409	0.94256	0.96501	0.92409	0.94411
	Cycle 3	Step 11	2-fold cross validation	B cells	BC01-BC02	11807	81792	70	38	93707	0.99885	0.99679	0.99914	0.99411	0.99679	0.99545	0.99854
				Monocytes	MC01-MCO3	3411	90181	58	57	93707	0.99877	0.98356	0.99936	0.98328	0.98356	0.98342
				NK cells	NK01	8348	85275	47	37	93707	0.9991	0.99559	0.99945	0.9944	0.99559	0.99499
				T cells	TC01-TC07	69868	23600	98	141	93707	0.99745	0.99799	0.99586	0.9986	0.99799	0.99829
		Step 12	added-predict	NK cells	NK02	285	0	0	24	309	0.92233	0.92233	NA	1	0.92233	0.9596	0.80108
		Step 13	added-predict	T cells	TC08	202	0	0	20	222	0.90991	0.90991	NA	1	0.90991	0.95283
		Step 14	added-predict	T cells	TC09	296	0	0	14	310	0.95484	0.95484	NA	1	0.95484	0.9769
		Step 15	added-predict	T cells	TC10	226	0	0	99	325	0.69538	0.69538	NA	1	0.69538	0.82032
		Step 16	added-predict	T cells	TC11	269	0	0	113	382	0.70419	0.70419	NA	1	0.70419	0.82642
		Step 17	added-predict	T cells	TC12	191	0	0	93	284	0.67254	0.67254	NA	1	0.67254	0.80421
		Step 18	added-predict	T cells	TC13	162	0	0	42	204	0.79412	0.79412	NA	1	0.79412	0.88525
		Step 19	BroadS1-test	B cells	BC03	1621	11370	153	39	13183	0.97651	0.97651	0.98672	0.91375	0.97651	0.94409	0.90215
				Monocytes	MC04	1565	11296	226	96	13183	0.9422	0.9422	0.98039	0.87381	0.9422	0.90672
				Dendritic cells	DC01	0	0	0	142	13183	0	0	NA	NA	0	NA
				NK cells	NK03	1180	11077	712	214	13183	0.84648	0.84648	0.9396	0.62368	0.84648	0.7182
				T cells	TC16	7527	4658	199	799	13183	0.90404	0.90404	0.95903	0.97424	0.90404	0.93783
	Cycle 4	Step 20	2-fold cross validation	B cells	BC01-BC02	11784	83843	55	61	95743	0.99485	0.99485	0.99934	0.99535	0.99485	0.9951	0.99815
				Monocytes	MC01-MCO3	3407	92237	38	61	95743	0.98241	0.98241	0.99959	0.98897	0.98241	0.98568
				NK cells	NK01-NK02	8559	87010	39	135	95743	0.98447	0.98447	0.99955	0.99546	0.98447	0.98993
				T cells	TC01-TC13	71638	23784	223	98	95743	0.99863	0.99863	0.99071	0.9969	0.99863	0.99776
		Step 21	added-predict	T cells	TC14	957	0	0	8	965	0.99171	0.99171	NA	1	0.99171	0.99584	0.99214
		Step 22	added-predict	T cells	TC15	432	0	0	3	435	0.9931	0.9931	NA	1	0.9931	0.99654
		Step 23	BroadS1-test	B cells	BC03	1474	11521	2	186	13183	0.88795	0.88795	0.99983	0.99864	0.88795	0.94005	0.90943
				Monocytes	MC04	1653	11105	417	8	13183	0.99518	0.99518	0.96381	0.79855	0.99518	0.88609
				Dendritic cells	DC01	0	0	0	142	13183	0	0	NA	NA	0	0
				NK cells	NK03	705	11689	100	689	13183	0.50574	0.50574	0.99152	0.87578	0.50574	0.6412
				T cells	TC16	8157	4182	675	169	13183	0.9797	0.9797	0.86103	0.92357	0.9797	0.95081
	Cycle 5	Step 24	2-fold cross validation	B cells	BC01-BC02	11753	85249	49	92	97143	0.99223	0.99223	0.99943	0.99585	0.99223	0.99404	0.9962
				Monocytes	MC01-MCO3	3406	93594	81	62	97143	0.98212	0.98212	0.99914	0.97677	0.98212	0.97944
				NK cells	NK01-NK02	8608	88378	71	86	97143	0.99011	0.99011	0.9992	0.99182	0.99011	0.99096
				T cells	TC01-TC15	73007	23839	168	129	97143	0.99824	0.99824	0.993	0.9977	0.99824	0.99797
		Step 25	added-predict	B cells	BC04	200	0	0	88	288	0.69444	0.69444	NA	1	0.69444	0.81967	0.9037
		Step 26	added-predict	T cells	TC17	532	0	0	18	550	0.96727	0.96727	NA	1	0.96727	0.98336
		Step 27	added-predict	Monocytes	MC05	640	0	0	0	640	1	1	NA	1	1	1
		Step 28	added-predict	Monocytes	MC06	102	0	0	0	102	1	1	NA	1	1	1
		Step 29	added-predict	T cells	TC18	1109	0	0	65	1174	0.94463	0.94463	NA	1	0.94463	0.97153
		Step 30	added-predict	Dendritic cells	DC02	0	0	0	55	55	0	0	NA	0	0	0
		Step 31	added-predict	NK cells	NK04	129	0	0	37	166	0.77711	0.77711	NA	1	0.77711	0.87458
		Step 32	added-predict	pDC	DC03	0	0	0	26	26	0	0	NA	0	0	0
		Step 33	BroadS1-test	B cells	BC03	1481	11522	1	179	13183	0.89217	0.89217	0.99991	0.99933	0.89217	0.94271	0.9309
				Monocytes	MC04	1652	11263	259	9	13183	0.99458	0.99458	0.97752	0.86447	0.99458	0.92497
				Dendritic cells	DC01	0	0	0	142	13183	0	0	NA	NA	0	0
				NK cells	NK03	1021	11562	227	373	13183	0.73242	0.73242	0.98074	0.81811	0.73242	0.7729
				T cells	TC16	8118	4433	424	208	13183	0.97502	0.97502	0.9127	0.95036	0.97502	0.96253
	Cycle 6	Step 34	2-fold cross validation	B cells	BC01-BC02, BC04	12039	87944	67	94	100144	0.99225	0.99225	0.99924	0.99447	0.99225	0.99336	0.99474
				Monocytes	MC01-MCO3,MC05-MC06	4146	95842	92	64	100144	0.9848	0.9848	0.99904	0.97829	0.9848	0.98153
				Dendritic cells	DC02-DC03	14	100060	3	67	100144	0.17284	0.17284	0.99997	0.82353	0.17284	0.28571
				NK cells	NK01-NK02, NK04	8721	91154	130	139	100144	0.98431	0.98431	0.99858	0.98531	0.98431	0.98481
				T cells	TC01-TC15, TC17-TC18	74697	25049	235	163	100144	0.99782	0.99782	0.99071	0.99686	0.99782	0.99734
		Step 35	added-predict	B cells	BC05	375	0	0	13	388	0.96649	0.96649	NA	1	0.96649	0.98296	0.94585
		Step 36	added-predict	T cells	TC19	900	0	0	8	908	0.99119	0.99119	NA	1	0.99119	0.99558
		Step 37	added-predict	Monocytes	MC07	369	0	0	10	379	0.97361	0.97361	NA	1	0.97361	0.98663
		Step 38	added-predict	Monocytes	MC08	73	0	0	0	73	1	1	NA	1	1	1
		Step 39	added-predict	T cells	TC20	926	0	0	28	954	0.97065	0.97065	NA	1	0.97065	0.98511
		Step 40	added-predict	Dendritic cells	DC04	26	0	0	7	33	0.78788	0.78788	NA	1	0.78788	0.88136
		Step 41	added-predict	NK cells	NK05	167	0	0	96	263	0.63498	0.63498	NA	1	0.63498	0.77674
		Step 42	added-predict	pDC	DC05	11	0	0	1	12	0.91667	0.91667	NA	1	0.91667	0.95652
		Step 43	BroadS1-test	B cells	BC03	1564	11518	5	96	13183	0.94217	0.94217	0.99957	0.99681	0.94217	0.96872	0.93537
				Monocytes	MC04	1614	11469	53	47	13183	0.9717	0.9717	0.9954	0.96821	0.9717	0.96995
				Dendritic cells	DC01	122	12994	47	20	13183	0.85915	0.85915	0.9964	0.72189	0.85915	0.78456
				NK cells	NK03	832	11666	123	562	13183	0.59684	0.59684	0.98957	0.8712	0.59684	0.70838
				T cells	TC16	8199	4233	624	127	13183	0.98475	0.98475	0.87153	0.92928	0.98475	0.95621
	Cycle 7	Step 44	2-fold cross validation	B cells	BC01-BC02,BC04-BC05	12405	90559	74	116	103154	0.99074	0.99074	0.99918	0.99407	0.99074	0.9924	0.99277
				Monocytes	MC01-MCO3,MC05-MC08	4601	98345	147	61	103154	0.98692	0.98692	0.99851	0.96904	0.98692	0.9779
				Dendritic cells	DC02-DC05	29	102986	42	97	103154	0.23016	0.23016	0.99959	0.40845	0.23016	0.29442
				NK cells	NK01-NK02, NK04-NK05	8926	93807	224	197	103154	0.97841	0.97841	0.99762	0.97552	0.97841	0.97696
				T cells	TC01-TC15, TC17-TC20	76447	26173	259	275	103154	0.99642	0.99642	0.9902	0.99662	0.99642	0.99652
		Step 45	added-predict	B cells	BC06	344	0	0	2	346	0.99422	0.99422	NA	1	0.99422	0.9971	0.95901
		Step 46	added-predict	T cells	TC21	944	0	0	16	960	0.98333	0.98333	NA	1	0.98333	0.99159
		Step 47	added-predict	Monocytes	MC09	346	0	0	8	354	0.9774	0.9774	NA	1	0.9774	0.98857
		Step 48	added-predict	Monocytes	MC10	98	0	0	0	98	1	1	NA	1	1	1
		Step 49	added-predict	T cells	TC22	942	0	0	20	962	0.97921	0.97921	NA	1	0.97921	0.9895
		Step 50	added-predict	Dendritic cells	DC06	34	0	0	4	38	0.89474	0.89474	NA	1	0.89474	0.94445
		Step 51	added-predict	NK cells	NK06	123	0	0	71	194	0.63402	0.63402	NA	1	0.63402	0.77602
		Step 52	BroadS1-test	B cells	BC03	1528	11516	7	132	13183	0.92048	0.92048	0.99939	0.99544	0.92048	0.95649	0.93219
				Monocytes	MC04	1602	11470	52	59	13183	0.96448	0.96448	0.99549	0.96856	0.96448	0.96652
				Dendritic cells	DC01	132	12929	112	10	13183	0.92958	0.92958	0.99141	0.54098	0.92958	0.68394
				NK cells	NK03	831	11665	124	563	13183	0.59613	0.59613	0.98948	0.87016	0.59613	0.70754
				T cells	TC16	8196	4258	599	130	13183	0.98439	0.98439	0.87667	0.93189	0.98439	0.95742
	Cycle 8	Step 53	2-fold cross validation	B cells	BC01-BC02,BC04-BC06	12777	93190	50	90	106106	0.99868	0.99301	0.99946	0.9961	0.99301	0.99455	0.99318
				Monocytes	MC01-MCO3,MC05-MC10	5055	100881	112	59	106106	0.99839	0.98846	0.99889	0.97832	0.98846	0.98336
				Dendritic cells	DC02-DC06	105	105918	24	60	106106	0.99921	0.63636	0.99977	0.81395	0.63636	0.71428
				NK cells	NK01-NK02, NK04-NK06	9016	96631	159	301	106106	0.99566	0.96769	0.99836	0.98267	0.96769	0.97512
				T cells	TC01-TC15, TC17-TC22	78430	27084	379	214	106106	0.99441	0.99728	0.9862	0.99519	0.99728	0.99623
		Step 54	added-predict	B cells	BC07	848	0	0	14	862	0.98376	0.98376	NA	1	0.98376	0.99181	0.96485
		Step 55	added-predict	T cells	TC23	955	0	0	7	962	0.99272	0.99272	NA	1	0.99272	0.99635
		Step 56	added-predict	Monocytes	MC11	435	0	0	1	436	0.99771	0.99771	NA	1	0.99771	0.99885
		Step 57	added-predict	Monocytes	MC12	50	0	0	0	50	1	1	NA	1	1	1
		Step 58	added-predict	T cells	TC24	668	0	0	26	694	0.96254	0.96254	NA	1	0.96254	0.98091
		Step 59	added-predict	Dendritic cells	DC07	46	0	0	30	76	0.60526	0.60526	NA	1	0.60526	0.7541
		Step 60	added-predict	NK cells	NK07	193	0	0	26	219	0.88128	0.88128	NA	1	0.88128	0.93689
		Step 61	added-predict	pDC	DC08	17	0	0	13	30	0.56667	0.56667	NA	1	0.56667	0.72341
		Step 62	BroadS1-test	B cells	BC03	1522	11518	5	138	13183	0.91687	0.91687	0.99957	0.99673	0.91687	0.95513	0.93712
				Monocytes	MC04	1644	11354	168	17	13183	0.98977	0.98977	0.98542	0.90728	0.98977	0.94673
				Dendritic cells	DC01	14	13032	9	128	13183	0.09859	0.09859	0.99931	0.6087	0.09859	0.16969
				NK cells	NK03	1072	11557	232	322	13183	0.76901	0.76901	0.98032	0.82209	0.76901	0.79466
				T cells	TC16	8102	4442	415	224	13183	0.9731	0.9731	0.91456	0.95127	0.9731	0.96206
	Cycle 9	Step 63	2-fold cross validation, (10x+GEO+BroadS2)	B cells	BC01-BC02, BC04-BC07	13593	95643	63	136	109435	0.99009	0.99009	0.99934	0.99539	0.99009	0.99273	0.99201
				Monocytes	MC01-MC03, MC05-MC12	5526	103675	160	74	109435	0.98679	0.98679	0.99846	0.97186	0.98679	0.97927
				Dendritic cells	DC02-DC08	156	109138	27	114	109435	0.57778	0.57778	0.99975	0.85246	0.57778	0.68874
				NK cells	NK01-NK02, NK04-NK07	9245	99702	197	291	109435	0.96948	0.96948	0.99803	0.97914	0.96948	0.97429
				T cells	TC01-TC15, TC17-TC24	80041	28708	427	259	109435	0.99677	0.99677	0.98534	0.99469	0.99677	0.99573
		… …	… … (future data)	… …	… …	… …	… …	… …	… …	… …	… …	… …	… …	… …	… …	… …	… …
		Step 64	BroadS1-test	B cells	BC03	1527	11517	6	133	13183	0.91988	0.91988	0.99948	0.99609	0.91988	0.95647	0.94303
				Monocytes	MC04	1611	11490	32	50	13183	0.9699	0.9699	0.99722	0.98052	0.9699	0.97518
				Dendritic cells	DC01	134	12985	56	8	13183	0.94366	0.94366	0.99571	0.70526	0.94366	0.80723
				NK cells	NK03	1136	11429	360	258	13183	0.81492	0.81492	0.96946	0.75936	0.81492	0.78616
				T cells	TC16	8024	4560	297	302	13183	0.96373	0.96373	0.93885	0.96431	0.96373	0.96402
	Swapping	Step 65	2-fold cross validation, (10x+GEO+BroadS1)	B cells	BC01-BC03	13373	96755	66	132	13183	0.99023	0.99023	0.99932	0.99509	0.99023	0.99265	0.98946
				Monocytes	MC01-MC04	5041	105097	100	88	13183	0.98284	0.98284	0.99905	0.98055	0.98284	0.98169
				Dendritic cells	DC01	1	110184	0	141	13183	0.00704	0.00704	1	1	0.00704	0.01398
				NK cells	NK01-NK03	9747	99701	537	341	13183	0.9662	0.9662	0.99464	0.94778	0.9662	0.9569
				T cells	TC01-TC16	81001	28404	460	461	13183	0.99434	0.99434	0.98406	0.99435	0.99434	0.99434
	Swapping	Step 66	BroadS2-test	B cells	BC04-BC07	1788	10340	69	96	12293	0.94904	0.94904	0.99337	0.96284	0.94904	0.95589	0.92785
				Monocytes	MC05-MC12	2108	10066	95	24	12293	0.98874	0.98874	0.99065	0.95688	0.98874	0.97255
				Dendritic cells	DC02-DC08	3	12022	0	268	12293	0.01107	0.01107	1	1	0.01107	0.0219
				NK cells	NK04-NK07	696	11106	345	146	12293	0.8266	0.8266	0.96987	0.66859	0.8266	0.73925
				T cells	TC17-TC24	6811	4751	378	353	12293	0.95073	0.95073	0.9263	0.94742	0.95073	0.94907
						TP	TN	FP	FN	# of cells	ACC	SE	SP	PR	RE	F1
