## Supplemental Table 4. Confusion matrices for incremental learning by cycles and steps. for "Artificial Neural Networks for classification of single cell gene expression"

### Sheet: Confusion_matrices
	Zhong J, Lyu M, Jin H, Cao Z, Chitkushev LT, Zhang GL, Keskin DB, Brusic V, Artificial Neural Networks for classification of single cell gene expression, BMC Bioinformatics, 2021.
	Supplemental Table 4. Confusion matrices for incremental learning by cycles and steps.												LEGEND
													2-fold cross-validation
													New set classification
													Test Result (BroadS1)
													Final Result - BroadS1
													Final Result - BroadS2
	CYCLES	STEPS	TRAINING SETS	TESTING SETS									Nan - not analyzed
	Cycle 0
		Step 1	10x dataset	10x dataset	Accuracy:	0.998244							2-fold cross-validation
					Precision:	0.999799	0.984472	0.996827	0.998733
					Recall/Sensitivity:	0.999197	0.989852	0.993191	0.999072
					Specificity:	0.999973	0.999517	0.999663	0.996049
					F1_Score:	0.999498	0.987155	0.995005	0.998902
						B_cells	Monocytes	NK_cells	T_cells	All-true
					B_cells	4980	1	0	3	4984
					Monocytes	0	1268	1	12	1281
					NK_cells	0	2	4084	26	4112
					T_cells	1	17	12	32308	32338
					All-predicted	4981	1288	4097	32349	42715
					Accuracy:	0.998268
					Precision:	0.998434	0.990875	0.999294	0.998408
					Recall/Sensitivity:	0.999608	0.978963	0.993915	0.999438
					Specificity:	0.999787	0.99971	0.999922	0.995236
					F1_Score:	0.99902	0.984883	0.996597	0.998923
						B_cells	Monocytes	NK_cells	T_cells	All-true
					B_cells	5099	0	0	2	5101
					Monocytes	3	1303	0	25	1331
					NK_cells	1	1	4247	24	4273
					T_cells	4	11	3	31991	32009
					All-predicted	5107	1315	4250	32042	42714
					Accuracy:	0.998256
					Precision:	0.999116	0.987673	0.998061	0.99857
					Recall/Sensitivity:	0.999403	0.984407	0.993553	0.999255
					Specificity:	0.99988	0.999614	0.999793	0.995642
					F1_Score:	0.999259	0.986019	0.995801	0.998913
						B_cells	Monocytes	NK_cells	T_cells	All-true
					B_cells	10079	1	0	5	10085
					Monocytes	3	2571	1	37	2612
					NK_cells	1	3	8331	50	8385
					T_cells	5	28	15	64299	64347
					All-predicted	10088	2603	8347	64391	85429
		Step 2	10x dataset	GEO_1a	Accuracy:	0.783529							New set classification
					Precision:	1	0
					Recall/Sensitivity:	0.783529	0
					Specificity:	Nan	0.783529
					F1_Score:	0.878628	0
						Monocytes	NK_cells	All-true
					Monocytes	333	92	425
					All-predicted	333	92	425
		Step 3	10x dataset	GEO_1b	Accuracy:	0.545244							New set classification
					Precision:	1	0
					Recall/Sensitivity:	0.545244	0
					Specificity:	Nan	0.545244
					F1_Score:	0.705706	0
						Monocytes	NK_cells	All-true
					Monocytes	235	196	431
					All-predicted	235	196	431
		Step 4	10x dataset	BroadS1 (test)	Accuracy:	0.623151							New set classification
					Precision:	1	0	0.90201	0.224625	0.998326
					Recall/Sensitivity:	0.730723	0	0.864539	0.998565	0.501321
					Specificity:	1	1	0.986461	0.592417	0.998559
					F1_Score:	0.844414	0	0.882877	0.36675	0.667466
						B_cells	Monocytes	NK_cells	T_cells	All-true
					B_cells	1213	15	427	5	1660
					Dendritic_cells	0	97	45	0	142
					Monocytes	0	1436	225	0	1661
					NK_cells	0	0	1392	2	1394
					T_cells	0	44	4108	4174	8326
					All-predicted	1213	1592	6197	4181	13183
	Cycle 1
		Step 5	10x+GEO_1	10x+GEO_1	Accuracy:	0.998447							2-fold cross-validation
					Precision:	0.999799	0.992767	0.993064	0.999227
					Recall/Sensitivity:	0.998396	0.988002	0.997358	0.999134
					Specificity:	0.999974	0.999711	0.999256	0.997689
					F1_Score:	0.999097	0.990379	0.995206	0.99918
						B_cells	Monocytes	NK_cells	T_cells	All-true
					B_cells	4980	2	1	5	4988
					Monocytes	0	1647	8	12	1667
					NK_cells	0	3	4152	8	4163
					T_cells	1	7	20	32297	32325
					All-predicted	4981	1659	4181	32322	43143
					Accuracy:	0.998169
					Precision:	0.997846	0.985042	0.998101	0.998969
					Recall/Sensitivity:	0.999608	0.987229	0.995973	0.998845
					Specificity:	0.999711	0.999347	0.999794	0.997032
					F1_Score:	0.998726	0.986134	0.997036	0.998907
					Predicted	B_cells	Monocytes	NK_cells	T_cells	All-true
					B_cells	5095	0	0	2	5097
					Monocytes	7	1778	2	14	1801
					NK_cells	0	0	4205	17	4222
					T_cells	4	27	6	31985	32022
					All-predicted	5106	1805	4213	32018	43142
					Accuracy:	0.998308
					Precision:	0.998822	0.988904	0.995582	0.999098
					Recall/Sensitivity:	0.999002	0.987616	0.996666	0.998989
					Specificity:	0.999842	0.999529	0.999525	0.997361
					F1_Score:	0.998912	0.988257	0.996121	0.999044
					Predicted	B_cells	Monocytes	NK_cells	T_cells	All-true
					B_cells	10075	2	1	7	10085
					Monocytes	7	3425	10	26	3468
					NK_cells	0	3	8357	25	8385
					T_cells	5	34	26	64282	64347
					All-predicted	10087	3464	8394	64340	86285
		Step 6	10x+GEO_1	GEO_2	Accuracy:	0.320911							New set classification
					Precision:	0	0	0	1
					Recall/Sensitivity:	0	0	0	0.320911
					Specificity:	0.964324	0.900035	0.456552	Nan
					F1_Score:	0	0	0	0.485894
						B_cells	Monocytes	NK_cells	T_cells	All-true
					T_cells	202	566	3077	1817	5662
					All-predicted	202	566	3077	1817	5662
		Step 7	10x+GEO_1	BroadS1 (test)	Accuracy:	0.600925							Test Result (BroadS1)
					Precision:	1	0	0.30266	0.481266	0.997895
					Recall/Sensitivity:	0.689759	0	1	0.949067	0.455561
					Specificity:	1	1	0.667853	0.87904	0.998353
					F1_Score:	0.816399	0	0.46468	0.638668	0.625546
						B_cells	Monocytes	NK_cells	T_cells	All-true
					B_cells	1145	157	357	1	1660
					Dendritic_cells	0	142	0	0	142
					Monocytes	0	1661	0	0	1661
					NK_cells	0	64	1323	7	1394
					T_cells	0	3464	1069	3793	8326
					All-predicted	1145	5488	2749	3801	13183
	Cycle 2
		Step 8	10x+GEO_1+2	10x+GEO_1+2	Accuracy:	0.99739							2-fold cross-validation
					Precision:	0.997392	0.98038	0.995893	0.998379
					Recall/Sensitivity:	0.999397	0.982132	0.992775	0.998379
					Specificity:	0.999683	0.999255	0.999594	0.994725
					F1_Score:	0.998394	0.981256	0.994331	0.998379
						B_cells	Monocytes	NK_cells	T_cells	All-true
					B_cells	4972	1	0	2	4975
					Monocytes	1	1649	1	28	1679
					NK_cells	0	3	4122	27	4152
					T_cells	12	29	16	35111	35168
					All-predicted	4985	1682	4139	35168	45974
					Accuracy:	0.997477
					Precision:	0.997851	0.994331	0.986692	0.998908
					Recall/Sensitivity:	0.999609	0.980436	0.998346	0.997933
					Specificity:	0.999731	0.999774	0.998634	0.996586
					F1_Score:	0.998729	0.987335	0.992485	0.998421
						B_cells	Monocytes	NK_cells	T_cells	All-true
					B_cells	5108	0	0	2	5110
					Monocytes	3	1754	3	29	1789
					NK_cells	0	0	4226	7	4233
					T_cells	8	10	54	34769	34841
					All-predicted	5119	1764	4283	34807	45973
					Accuracy:	0.997433
					Precision:	0.997622	0.987356	0.991292	0.998644
					Recall/Sensitivity:	0.999503	0.981284	0.99556	0.998156
					Specificity:	0.999707	0.999514	0.999114	0.995656
					F1_Score:	0.998561	0.984295	0.993408	0.9984
					Predicted	B_cells	Monocytes	NK_cells	T_cells	All-true
					B_cells	10080	1	0	4	10085
					Monocytes	4	3403	4	57	3468
					NK_cells	0	3	8348	34	8385
					T_cells	20	39	70	69880	70009
					All-predicted	10104	3446	8422	69975	91947
		Step 9	10x+GEO_1+2	GEO_3	Accuracy:	0.500568							New set classification
					Precision:	1	0	0	0
					Recall/Sensitivity:	0.500568	0	0	0
					Specificity:	Nan	0.814205	0.967614	0.71875
					F1_Score:	0.667172	0	0	0
					Predicted	B_cells	Monocytes	NK_cells	T_cells	All-true
					B_cells	881	327	57	495	1760
					All-predicted	881	327	57	495	1760
		Step 10	10x+GEO_1+2	BroadS1 (test)	Accuracy:	0.876356							Test Result (BroadS1)
					Precision:	1	0	0.758937	0.573864	0.965007
					Recall/Sensitivity:	0.657831	0	0.99699	0.796987	0.924093
					Specificity:	1	1	0.954348	0.93002	0.942557
					F1_Score:	0.793605	0	0.861827	0.667267	0.944107
						B_cells	Monocytes	NK_cells	T_cells	All-true
					B_cells	1092	174	383	11	1660
					Dendritic_cells	0	142	0	0	142
					Monocytes	0	1656	1	4	1661
					NK_cells	0	19	1111	264	1394
					T_cells	0	191	441	7694	8326
					All-predicted	1092	2182	1936	7973	13183
	Cycle 3
		Step 11	10x+GEO_1+2+3	10x+GEO_1+2+3	Accuracy:	0.997204							2-fold cross-validation
					Precision:	0.993188	0.985841	0.993966	0.998805
					Recall/Sensitivity:	0.997094	0.98352	0.996612	0.997953
					Specificity:	0.999025	0.999468	0.999415	0.996404
					F1_Score:	0.995137	0.984679	0.995287	0.998379
						B_cells	Monocytes	NK_cells	T_cells	All-true
					B_cells	5832	1	10	6	5849
					Monocytes	4	1671	0	24	1699
					NK_cells	0	2	4118	12	4132
					T_cells	36	21	15	35102	35174
					All-predicted	5872	1695	4143	35144	46854
					Accuracy:	0.996969
					Precision:	0.995004	0.980834	0.994826	0.998392
					Recall/Sensitivity:	0.996498	0.983607	0.994592	0.998019
					Specificity:	0.999266	0.999246	0.999484	0.99534
					F1_Score:	0.99575	0.982218	0.994709	0.998205
						B_cells	Monocytes	NK_cells	T_cells	All-true
					B_cells	5975	4	6	11	5996
					Monocytes	2	1740	1	26	1769
					NK_cells	3	1	4230	19	4253
					T_cells	25	29	15	34766	34835
					All-predicted	6005	1774	4252	34822	46853
					Accuracy:	0.997087
					Precision:	0.994096	0.983337	0.994396	0.998598
					Recall/Sensitivity:	0.996796	0.983563	0.995602	0.997986
					Specificity:	0.999145	0.999357	0.999449	0.995872
					F1_Score:	0.995444	0.983449	0.994998	0.998292
						B_cells	Monocytes	NK_cells	T_cells	All-true
					B_cells	11807	5	16	17	11845
					Monocytes	6	3411	1	50	3468
					NK_cells	3	3	8348	31	8385
					T_cells	61	50	30	69868	70009
					All-predicted	11877	3469	8395	69966	93707
		Step 12	10x+GEO_1+2+3	GEO_4a	Accuracy:	0.92233							New set classification
					Precision:	0	1	0
					Recall/Sensitivity:	0	0.92233	0
					Specificity:	0.97411	Nan	0.94822
					F1_Score:	0	0.959596	0
						B_cells	NK_cells	T_cells	All-true
					NK_cells	8	285	16	309
					All-predicted	8	285	16	309
		Step 13	10x+GEO_1+2+3	GEO_4b	Accuracy:	0.90991							New set classification
					Precision:	0	0	1
					Recall/Sensitivity:	0	0	0.90991
					Specificity:	0.932432	0.977477	Nan
					F1_Score:	0	0	0.95283
						B_cells	NK_cells	T_cells	All-true
					T_cells	15	5	202	222
					All-predicted	15	5	202	222
		Step 14	10x+GEO_1+2+3	GEO_4c	Accuracy:	0.954839							New set classification
					Precision:	0	0	0	1
					Recall/Sensitivity:	0	0	0	0.954839
					Specificity:	0.980645	0.996774	0.977419	Nan
					F1_Score:	0	0	0	0.976898
						B_cells	Monocytes	NK_cells	T_cells	All-true
					T_cells	6	1	7	296	310
					All-predicted	6	1	7	296	310
		Step 15	10x+GEO_1+2+3	GEO_4d	Accuracy:	0.695385							New set classification
					Precision:	0	0	1
					Recall/Sensitivity:	0	0	0.695385
					Specificity:	0.935385	0.76	Nan
					F1_Score:	0	0	0.820327
						B_cells	NK_cells	T_cells	All-true
					T_cells	21	78	226	325
					All-predicted	21	78	226	325
		Step 16	10x+GEO_1+2+3	GEO_4e	Accuracy:	0.704188							New set classification
					Precision:	0	0	1
					Recall/Sensitivity:	0	0	0.704188
					Specificity:	0.882199	0.82199	Nan
					F1_Score:	0	0	0.826421
						B_cells	NK_cells	T_cells	All-true
					T_cells	45	68	269	382
					All-predicted	45	68	269	382
		Step 17	10x+GEO_1+2+3	GEO_4f	Accuracy:	0.672535							New set classification
					Precision:	0	0	0	1
					Recall/Sensitivity:	0	0	0	0.672535
					Specificity:	0.894366	0.996479	0.78169	Nan
					F1_Score:	0	0	0	0.804211
						B_cells	Monocytes	NK_cells	T_cells	All-true
					T_cells	30	1	62	191	284
					All-predicted	30	1	62	191	284
		Step 18	10x+GEO_1+2+3	GEO_4g	Accuracy:	0.794118							New set classification
					Precision:	0	0	1
					Recall/Sensitivity:	0	0	0.794118
					Specificity:	0.95098	0.843137	Nan
					F1_Score:	0	0	0.885246
						B_cells	NK_cells	T_cells	All-true
					T_cells	10	32	162	204
					All-predicted	10	32	162	204
		Step 19	10x+GEO_1+2+3	BroadS1 (test)	Accuracy:	0.902147							Testing (BroadS1)
					Precision:	0.913754	0	0.873814	0.623679	0.974243
					Recall/Sensitivity:	0.976506	0	0.942203	0.846485	0.904036
					Specificity:	0.986722	1	0.980385	0.939605	0.959028
					F1_Score:	0.944089	0	0.906721	0.718198	0.937827
						B_cells	Monocytes	NK_cells	T_cells	All-true
					B_cells	1621	33	4	2	1660
					Dendritic_cells	3	139	0	0	142
					Monocytes	90	1565	5	1	1661
					NK_cells	11	7	1180	196	1394
					T_cells	49	47	703	7527	8326
					All-predicted	1774	1791	1892	7726	13183
	Cycle 4
		Step 20	10x+GEO_1+2+3+4	10x+GEO_1+2+3+4	Accuracy:	0.996888							2-fold cross-validation
					Precision:	0.995383	0.988152	0.992071	0.998114
					Recall/Sensitivity:	0.994023	0.982911	0.992534	0.998529
					Specificity:	0.999357	0.999567	0.99922	0.994256
					F1_Score:	0.994703	0.985524	0.992302	0.998321
						B_cells	Monocytes	NK_cells	T_cells	All-true
					B_cells	5821	3	18	14	5856
					Monocytes	3	1668	2	24	1697
					NK_cells	0	2	4254	30	4286
					T_cells	24	15	14	35980	36033
					All-predicted	5848	1688	4288	36048	47872
					Accuracy:	0.995697
					Precision:	0.995326	0.989755	0.99884	0.995672
					Recall/Sensitivity:	0.995659	0.981931	0.976633	0.99874
					Specificity:	0.999331	0.99961	0.999885	0.987262
					F1_Score:	0.995492	0.985828	0.987612	0.997203
						B_cells	Monocytes	NK_cells	T_cells	All-true
					B_cells	5963	1	1	24	5989
					Monocytes	1	1739	0	31	1771
					NK_cells	2	1	4305	100	4408
					T_cells	25	16	4	35658	35703
					All-predicted	5991	1757	4310	35813	47871
					Accuracy:	0.996292
					Precision:	0.995355	0.988953	0.995455	0.996893
					Recall/Sensitivity:	0.994841	0.982421	0.984584	0.998634
					Specificity:	0.999344	0.999588	0.999552	0.990759
					F1_Score:	0.995098	0.985676	0.989957	0.997762
						B_cells	Monocytes	NK_cells	T_cells	All-true
					B_cells	11784	4	19	38	11845
					Monocytes	4	3407	2	55	3468
					NK_cells	2	3	8559	130	8694
					T_cells	49	31	18	71638	71736
					All-predicted	11839	3445	8598	71861	95743
		Step 21	10x+GEO_1+2+3+4	GEO_5a	Accuracy:	0.99171							New set classification
					Precision:	0	1
					Recall/Sensitivity:	0	0.99171
					Specificity:	0.99171	Nan
					F1_Score:	0	0.995838
						B_cells	T_cells	All-true
					T_cells	8	957	965
					All-predicted	8	957	965
		Step 22	10x+GEO_1+2+3+4	GEO_5b	Accuracy:	0.993103							New set classification
					Precision:	0	1
					Recall/Sensitivity:	0	0.993103
					Specificity:	0.993103	Nan
					F1_Score:	0	0.99654
						B_cells	T_cells	All-true
					T_cells	3	432	435
					All-predicted	3	432	435
		Step 23	10x+GEO_1+2+3+4	BroadS1 (test)	Accuracy:	0.909429							Test Result (BroadS1)
					Precision:	0.998645	0	0.798551	0.875776	0.923573
					Recall/Sensitivity:	0.887952	0	0.995184	0.505739	0.979702
					Specificity:	0.999826	1	0.963808	0.991518	0.861025
					F1_Score:	0.940051	0	0.88609	0.641201	0.95081
						B_cells	Monocytes	NK_cells	T_cells	All-true
					B_cells	1474	124	0	62	1660
					Dendritic_cells	0	142	0	0	142
					Monocytes	1	1653	0	7	1661
					NK_cells	1	82	705	606	1394
					T_cells	0	69	100	8157	8326
					All-predicted	1476	2070	805	8832	13183
	Cycle 5
		Step 24	10x+GEO	10x+GEO	Accuracy:	0.995697							2-fold cross-validation
					Precision:	0.994664	0.96947	0.991345	0.997606
					Recall/Sensitivity:	0.988539	0.984211	0.990418	0.997986
					Specificity:	0.999274	0.998869	0.999165	0.992564
					F1_Score:	0.991592	0.976785	0.990881	0.997796
						B_cells	Monocytes	NK_cells	T_cells	All-true
					B_cells	5779	19	23	25	5846
					Monocytes	2	1683	1	24	1710
					NK_cells	0	2	4238	39	4279
					T_cells	29	32	13	36663	36737
					All-predicted	5810	1736	4275	36751	48572
					Accuracy:	0.996706
					Precision:	0.996996	0.984009	0.99228	0.997804
					Recall/Sensitivity:	0.995833	0.980091	0.989807	0.998489
					Specificity:	0.999577	0.999402	0.99923	0.993428
					F1_Score:	0.996414	0.982046	0.991042	0.998146
						B_cells	Monocytes	NK_cells	T_cells	All-true
					B_cells	5974	8	9	8	5999
					Monocytes	4	1723	1	30	1758
					NK_cells	2	1	4370	42	4415
					T_cells	12	19	24	36344	36399
					All-predicted	5992	1751	4404	36424	48571
					Accuracy:	0.996201
					Precision:	0.99583	0.97674	0.991812	0.997705
					Recall/Sensitivity:	0.992186	0.982151	0.990113	0.998237
					Specificity:	0.999426	0.999135	0.999197	0.992996
					F1_Score:	0.994003	0.979415	0.990962	0.997971
						B_cells	Monocytes	NK_cells	T_cells	All-true
					B_cells	11753	27	32	33	11845
					Monocytes	6	3406	2	54	3468
					NK_cells	2	3	8608	81	8694
					T_cells	41	51	37	73007	73136
					All-predicted	11802	3487	8679	73175	97143
		Step 25	10x+GEO	BroadS2_1a	Accuracy:	0.694444							New set classification
					Precision:	1	0	0	0
					Recall/Sensitivity:	0.694444	0	0	0
					Specificity:	Nan	0.826389	0.982639	0.885417
					F1_Score:	0.819672	0	0	0
						B_cells	Monocytes	NK_cells	T_cells	All-true
					B_cells	200	50	5	33	288
					All-predicted	200	50	5	33	288
		Step 26	10x+GEO	BroadS2_1b	Accuracy:	0.967273							New set classification
					Precision:	0	0	1
					Recall/Sensitivity:	0	0	0.967273
					Specificity:	0.974545	0.992727	Nan
					F1_Score:	0	0	0.983364
						Monocytes	NK_cells	T_cells	All-true
					T_cells	14	4	532	550
					All-predicted	14	4	532	550
		Step 27	10x+GEO	BroadS2_1c	Accuracy:	1							New set classification
					Precision:	1
					Recall/Sensitivity:	1
					Specificity:	Nan
					F1_Score:	1
						Monocytes	All-true
					Monocytes	640	640
					All-predicted	640	640
		Step 28	10x+GEO	BroadS2_1d	Accuracy:	1							New set classification
					Precision:	1
					Recall/Sensitivity:	1
					Specificity:	Nan
					F1_Score:	1
						Monocytes	All-true
					Monocytes	102	102
					All-predicted	102	102
		Step 29	10x+GEO	BroadS2_1e	Accuracy:	0.944634							New set classification
					Precision:	0	0	1
					Recall/Sensitivity:	0	0	0.944634
					Specificity:	0.983816	0.960818	Nan
					F1_Score:	0	0	0.971529
						Monocytes	NK_cells	T_cells	All-true
					T_cells	19	46	1109	1174
					All-predicted	19	46	1109	1174
		Step 30	10x+GEO	BroadS2_1f	Accuracy:	0							New set classification
					Precision:	0	0
					Recall/Sensitivity:	0	0
					Specificity:	Nan	0
					F1_Score:	0	0
						Monocytes	All-true
					Dendritic_cells	55	55
					All-predicted	55	55
		Step 31	10x+GEO	BroadS2_1g	Accuracy:	0.777108							New set classification
					Precision:	0	1	0
					Recall/Sensitivity:	0	0.777108	0
					Specificity:	0.981928	Nan	0.795181
					F1_Score:	0	0.874576	0
						Monocytes	NK_cells	T_cells	All-true
					NK_cells	3	129	34	166
					All-predicted	3	129	34	166
		Step 32	10x+GEO	BroadS2_1h	Accuracy:	0							New set classification
					Precision:	0	0
					Recall/Sensitivity:	0	0
					Specificity:	Nan	0
					F1_Score:	0	0
						Monocytes	All-true
					Dendritic_cells	26	26
					All-predicted	26	26
		Step 33	10x+GEO	BroadS1 (test)	Accuracy:	0.930896							Test Result (BroadS1)
					Precision:	0.999325	0	0.864469	0.818109	0.950363
					Recall/Sensitivity:	0.892169	0	0.994582	0.732425	0.975018
					Specificity:	0.999913	1	0.977521	0.980745	0.912703
					F1_Score:	0.942712	0	0.924972	0.772899	0.962533
						B_cells	Monocytes	NK_cells	T_cells	All-true
					B_cells	1481	107	24	48	1660
					Dendritic_cells	0	142	0	0	142
					Monocytes	0	1652	2	7	1661
					NK_cells	1	3	1021	369	1394
					T_cells	0	7	201	8118	8326
					All-predicted	1482	1911	1248	8542	13183
	Cycle 6
		Step 34	10x+GEO+BroadS2_1	10x+GEO+BroadS2_1	Accuracy:	0.995806							2-fold cross-validation
					Precision:	0.994498	0.8125	0.982833	0.98834	0.997685
					Recall/Sensitivity:	0.996159	0.393939	0.985653	0.988566	0.997685
					Specificity:	0.999251	0.99994	0.99925	0.998884	0.993032
					F1_Score:	0.995328	0.530612	0.984241	0.988453	0.997685
						B_cells	Dendritic_cells	Monocytes	NK_cells	T_cells	All-true
					B_cells	5965	0	4	9	10	5988
					Dendritic_cells	0	13	14	0	6	33
					Monocytes	6	1	2061	1	22	2091
					NK_cells	0	0	1	4323	49	4373
					T_cells	27	2	17	41	37500	37587
					All-predicted	5998	16	2097	4374	37587	50072
					Accuracy:	0.993669
					Precision:	0.994434	1	0.973844	0.982354	0.996037
					Recall/Sensitivity:	0.988446	0.0208333	0.983955	0.980165	0.997961
					Specificity:	0.999226	1	0.998832	0.998267	0.988437
					F1_Score:	0.991431	0.0408163	0.978873	0.981258	0.996998
						B_cells	Dendritic_cells	Monocytes	NK_cells	T_cells	All-true
					B_cells	6074	0	14	21	36	6145
					Dendritic_cells	4	1	21	18	4	48
					Monocytes	10	0	2085	2	22	2119
					NK_cells	0	0	3	4398	86	4487
					T_cells	20	0	18	38	37197	37273
					All-predicted	6108	1	2141	4477	37345	50072
					Accuracy:	0.994738
					Precision:	0.994466	0.90625	0.978338	0.985347	0.996861
					Recall/Sensitivity:	0.992302	0.207386	0.984804	0.984366	0.997823
					Specificity:	0.999239	0.99997	0.999041	0.998575	0.990734
					F1_Score:	0.993379	0.285714	0.981557	0.984856	0.997342
						B_cells	Dendritic_cells	Monocytes	NK_cells	T_cells	All-true
					B_cells	12039	0	18	30	46	12133
					Dendritic_cells	4	14	35	18	10	81
					Monocytes	16	1	4146	3	44	4210
					NK_cells	0	0	4	8721	135	8860
					T_cells	47	2	35	79	74697	74860
					All-predicted	12106	17	4238	8851	74932	100144
		Step 35	10x+GEO+BroadS2_1	BroadS2_2a	Accuracy:	0.966495							New set classification
					Precision:	1	0	0	0
					Recall/Sensitivity:	0.966495	0	0	0
					Specificity:	Nan	0.997423	0.997423	0.971649
					F1_Score:	0.982962	0	0	0
						B_cells	Monocytes	NK_cells	T_cells	All-true
					B_cells	375	1	1	11	388
					All-predicted	375	1	1	11	388
		Step 36	10x+GEO+BroadS2_1	BroadS2_2b	Accuracy:	0.991189							New set classification
					Precision:	0	0	0	1
					Recall/Sensitivity:	0	0	0	0.991189
					Specificity:	0.997797	0.996696	0.996696	Nan
					F1_Score:	0	0	0	0.995575
						Dendritic_cells	Monocytes	NK_cells	T_cells	All-true
					T_cells	2	3	3	900	908
					All-predicted	2	3	3	900	908
		Step 37	10x+GEO+BroadS2_1	BroadS2_2c	Accuracy:	0.973615							New set classification
					Precision:	0	1	0
					Recall/Sensitivity:	0	0.973615	0
					Specificity:	0.997361	Nan	0.976253
					F1_Score:	0	0.986631	0
						Dendritic_cells	Monocytes	T_cells	All-true
					Monocytes	1	369	9	379
					All-predicted	1	369	9	379
		Step 38	10x+GEO+BroadS2_1	BroadS2_2d	Accuracy:	1							New set classification
					Precision:	1
					Recall/Sensitivity:	1
					Specificity:	Nan
					F1_Score:	1
						Monocytes	All-true
					Monocytes	73	73
					All-predicted	73	73
		Step 39	10x+GEO+BroadS2_1	BroadS2_2e	Accuracy:	0.97065							New set classification
					Precision:	0	0	0	1
					Recall/Sensitivity:	0	0	0	0.97065
					Specificity:	0.997904	0.998952	0.973795	Nan
					F1_Score:	0	0	0	0.985106
						Dendritic_cells	Monocytes	NK_cells	T_cells	All-true
					T_cells	2	1	25	926	954
					All-predicted	2	1	25	926	954
		Step 40	10x+GEO+BroadS2_1	BroadS2_2f	Accuracy:	0.787879							New set classification
					Precision:	1	0
					Recall/Sensitivity:	0.787879	0
					Specificity:	Nan	0.787879
					F1_Score:	0.881356	0
						Dendritic_cells	Monocytes	All-true
					Dendritic_cells	26	7	33
					All-predicted	26	7	33
		Step 41	10x+GEO+BroadS2_1	BroadS2_2g	Accuracy:	0.634981							New set classification
					Precision:	0	1	0
					Recall/Sensitivity:	0	0.634981	0
					Specificity:	0.996198	Nan	0.638783
					F1_Score:	0	0.776744	0
						Dendritic_cells	NK_cells	T_cells	All-true
					NK_cells	1	167	95	263
					All-predicted	1	167	95	263
		Step 42	10x+GEO+BroadS2_1	BroadS2_2h	Accuracy:	0.916667							New set classification
					Precision:	1	0
					Recall/Sensitivity:	0.916667	0
					Specificity:	Nan	0.916667
					F1_Score:	0.956522	0
						Dendritic_cells	NK_cells	All-true
					Dendritic_cells	11	1	12
					All-predicted	11	1	12
		Step 43	nTRS190620+BroadS2_1	BroadS1 (test)	Accuracy:	0.935371							Test Result (BroadS1)
					Precision:	0.996813	0.721893	0.968206	0.871204	0.929276
					Recall/Sensitivity:	0.942169	0.859155	0.971704	0.596844	0.984747
					Specificity:	0.999566	0.996396	0.9954	0.989567	0.871526
					F1_Score:	0.968721	0.784566	0.969952	0.708387	0.956207
						B_cells	Dendritic_cells	Monocytes	NK_cells	T_cells	All-true
					B_cells	1564	20	32	1	43	1660
					Dendritic_cells	0	122	17	0	3	142
					Monocytes	3	22	1614	0	22	1661
					NK_cells	2	3	1	832	556	1394
					T_cells	0	2	3	122	8199	8326
					All-predicted	1569	169	1667	955	8823	13183
	Cycle 7
		Step 44	10x+GEO+BroadS2_1+2	10x+GEO+BroadS2_1+2	Accuracy:	0.990965							2-fold cross-validation
					Precision:	0.992686	0	0.953716	0.960521	0.997294
					Recall/Sensitivity:	0.987551	0	0.98552	0.98269	0.994732
					Specificity:	0.999009	0.999495	0.997789	0.996134	0.992028
					F1_Score:	0.990112	0	0.969357	0.971479	0.996011
						B_cells	Dendritic_cells	Monocytes	NK_cells	T_cells	All-true
					B_cells	6108	15	23	26	13	6261
					Dendritic_cells	3	0	55	15	2	63
					Monocytes	7	0	2246	2	24	2331
					NK_cells	13	0	0	4428	65	4562
					T_cells	22	11	31	139	38329	38361
					All-predicted	6153	26	2355	4610	38433	51577
					Accuracy:	0.994571
					Precision:	0.995416	0.644444	0.98412	0.990749	0.99595
					Recall/Sensitivity:	0.993845	0.568627	0.98825	0.974226	0.998115
					Specificity:	0.999359	0.999689	0.999228	0.999106	0.988422
					F1_Score:	0.99463	0.604167	0.986181	0.982418	0.997031
						B_cells	Dendritic_cells	Monocytes	NK_cells	T_cells	All-true
					B_cells	6297	9	5	7	18	6261
					Dendritic_cells	3	29	18	0	1	63
					Monocytes	7	0	2355	0	21	2331
					NK_cells	3	0	1	4498	115	4562
					T_cells	16	7	14	35	38118	38361
					All-predicted	6326	45	2393	4540	38273	51577
					Accuracy:	0.992768
					Precision:	0.994051	0.322222	0.968918	0.975635	0.996622
					Recall/Sensitivity:	0.990698	0.284314	0.986885	0.978458	0.996423
					Specificity:	0.999184	0.999592	0.998508	0.99762	0.990225
					F1_Score:	0.992371	0.302083	0.977769	0.976948	0.996521
						B_cells	Dendritic_cells	Monocytes	NK_cells	T_cells	All-true
					B_cells	12405	24	28	33	31	6261
					Dendritic_cells	6	29	73	15	3	63
					Monocytes	14	0	4601	2	45	2331
					NK_cells	16	0	1	8926	180	4562
					T_cells	38	18	45	174	76447	38361
					All-predicted	12479	71	4748	9150	76706	103154
		Step 45	10x+GEO+BroadS2_1+2	BroadS2_3a	Accuracy:	0.99422							New set classification
					Precision:	1	0
					Recall/Sensitivity:	0.99422	0
					Specificity:	Nan	0.99422
					F1_Score:	0.997101	0
						B_cells	T_cells	All-true
					B_cells	344	2	346
					All-predicted	344	2	346
		Step 46	10x+GEO+BroadS2_1+2	BroadS2_3b	Accuracy:	0.983333							New set classification
					Precision:	0	1
					Recall/Sensitivity:	0	0.983333
					Specificity:	0.983333	Nan
					F1_Score:	0	0.991597
						NK_cells	T_cells	All-true
					T_cells	16	944	960
					All-predicted	16	944	960
		Step 47	10x+GEO+BroadS2_1+2	BroadS2_3c	Accuracy:	0.977401							New set classification
					Precision:	0	1	0
					Recall/Sensitivity:	0	0.977401	0
					Specificity:	0.980226	Nan	0.997175
					F1_Score:	0	0.988571	0
						Dendritic_cells	Monocytes	T_cells	All-true
					Monocytes	7	346	1	354
					All-predicted	7	346	1	354
		Step 48	10x+GEO+BroadS2_1+2	BroadS2_3d	Accuracy:	1							New set classification
					Precision:	1
					Recall/Sensitivity:	1
					Specificity:	Nan
					F1_Score:	1
						Monocytes	All-true
					Monocytes	98	98
					All-predicted	98	98
		Step 49	10x+GEO+BroadS2_1+2	BroadS2_3e	Accuracy:	0.97921							New set classification
					Precision:	0	1
					Recall/Sensitivity:	0	0.97921
					Specificity:	0.97921	Nan
					F1_Score:	0	0.989496
						NK_cells	T_cells	All-true
					T_cells	20	942	962
					All-predicted	20	942	962
		Step 50	10x+GEO+BroadS2_1+2	BroadS2_3f	Accuracy:	0.894737							New set classification
					Precision:	1	0	0
					Recall/Sensitivity:	0.894737	0	0
					Specificity:	Nan	0.921053	0.973684
					F1_Score:	0.944444	0	0
						Dendritic_cells	NK_cells	T_cells	All-true
					Dendritic_cells	34	3	1	38
					All-predicted	34	3	1	38
		Step 51	10x+GEO+BroadS2_1+2	BroadS2_3g	Accuracy:	0.634021							New set classification
					Precision:	0	1	0
					Recall/Sensitivity:	0	0.634021	0
					Specificity:	0.994845	Nan	0.639175
					F1_Score:	0	0.776025	0
						Dendritic_cells	NK_cells	T_cells	All-true
					NK_cells	1	123	70	194
					All-predicted	1	123	70	194
		Step 52	10x+GEO+BroadS2_1+2	BroadS1 (test)	Accuracy:	0.932185							Test Result (BroadS1)
					Precision:	0.99544	0.540984	0.968561	0.870157	0.931893
					Recall/Sensitivity:	0.920482	0.929577	0.964479	0.596126	0.984386
					Specificity:	0.999393	0.991412	0.995487	0.989482	0.876673
					F1_Score:	0.956495	0.683938	0.966516	0.707535	0.957421
						B_cells	Dendritic_cells	Monocytes	NK_cells	T_cells	All-true
					B_cells	1528	66	39	1	26	1660
					Dendritic_cells	0	132	9	0	1	142
					Monocytes	3	41	1602	0	15	1661
					NK_cells	3	2	1	831	557	1394
					T_cells	1	3	3	123	8196	8326
					All-predicted	1535	244	1654	955	8795	13183
	Cycle 8
		Step 53	10x+GEO+BroadS2_1+2+3	10x+GEO+BroadS2_1+2+3	Accuracy:	0.99361							2-fold cross-validation
					Precision:	0.995749	1	0.976854	0.979745	0.995931
					Recall/Sensitivity:	0.993559	0.538462	0.992032	0.969922	0.997368
					Specificity:	0.999422	1	0.998833	0.998102	0.98811
					F1_Score:	0.994652	0.7	0.984384	0.974808	0.996649
						B_cells	Dendritic_cells	Monocytes	NK_cells	T_cells	All-true
					B_cells	6324	0	9	21	11	6365
					Dendritic_cells	0	42	31	5	0	78
					Monocytes	3	0	2490	0	17	2510
					NK_cells	3	0	2	4450	133	4588
					T_cells	21	0	17	66	39409	39513
					All-predicted	6351	42	2549	4542	39570	53054
					Accuracy:	0.992743
					Precision:	0.996448	0.724138	0.979756	0.985539	0.994444
					Recall/Sensitivity:	0.992464	0.724138	0.985023	0.965532	0.997189
					Specificity:	0.999506	0.999547	0.998949	0.998614	0.984341
					F1_Score:	0.994452	0.724138	0.982382	0.975433	0.995815
						B_cells	Dendritic_cells	Monocytes	NK_cells	T_cells	All-true
					B_cells	6453	11	5	8	25	6502
					Dendritic_cells	2	63	20	0	2	87
					Monocytes	7	0	2565	0	32	2604
					NK_cells	2	0	2	4566	159	4729
					T_cells	12	13	26	59	39021	39131
					All-predicted	6476	87	2618	4633	39239	53053
					Accuracy:	0.993177
					Precision:	0.996099	0.862069	0.978305	0.982642	0.995188
					Recall/Sensitivity:	0.993011	0.6313	0.988527	0.967727	0.997278
					Specificity:	0.999464	0.999773	0.998891	0.998358	0.986226
					F1_Score:	0.994552	0.712069	0.983383	0.97512	0.996232
						B_cells	Dendritic_cells	Monocytes	NK_cells	T_cells	All-true
					B_cells	12777	11	14	29	36	12867
					Dendritic_cells	2	105	51	5	2	165
					Monocytes	10	0	5055	0	49	5114
					NK_cells	5	0	4	9016	292	9317
					T_cells	33	13	43	125	78430	78644
					All-predicted	12827	129	5167	9175	78809	106107
		Step 54	10x+GEO+BroadS2_1+2+3	BroadS2_4a	Accuracy:	0.983759							New set classification
					Precision:	1	0	0
					Recall/Sensitivity:	0.983759	0	0
					Specificity:	Nan	0.99652	0.987239
					F1_Score:	0.991813	0	0
						B_cells	Monocytes	T_cells	All-true
					B_cells	848	3	11	862
					All-predicted	848	3	11	862
		Step 55	10x+GEO+BroadS2_1+2+3	BroadS2_4b	Accuracy:	0.992723							New set classification
					Precision:	0	0	0	0	1
					Recall/Sensitivity:	0	0	0	0	0.992723
					Specificity:	0.998961	0.997921	0.996881	0.998961	Nan
					F1_Score:	0	0	0	0	0.996348
						B_cells	Dendritic_cells	Monocytes	NK_cells	T_cells	All-true
					T_cells	1	2	3	1	955	962
					All-predicted	1	2	3	1	955	962
		Step 56	10x+GEO+BroadS2_1+2+3	BroadS2_4c	Accuracy:	0.997706							New set classification
					Precision:	1	0
					Recall/Sensitivity:	0.997706	0
					Specificity:	Nan	0.997706
					F1_Score:	0.998852	0
						Monocytes	T_cells	All-true
					Monocytes	435	1	436
					All-predicted	435	1	436
		Step 57	10x+GEO+BroadS2_1+2+3	BroadS2_4d	Accuracy:	1							New set classification
					Precision:	1
					Recall/Sensitivity:	1
					Specificity:	Nan
					F1_Score:	1
						Monocytes	All-true
					Monocytes	50	50
					All-predicted	50	50
		Step 58	10x+GEO+BroadS2_1+2+3	BroadS2_4e	Accuracy:	0.962536							New set classification
					Precision:	0	0	1
					Recall/Sensitivity:	0	0	0.962536
					Specificity:	0.997118	0.965418	Nan
					F1_Score:	0	0	0.98091
						B_cells	NK_cells	T_cells	All-true
					T_cells	2	24	668	694
					All-predicted	2	24	668	694
		Step 59	10x+GEO+BroadS2_1+2+3	BroadS2_4f	Accuracy:	0.605263							New set classification
					Precision:	1	0	0
					Recall/Sensitivity:	0.605263	0	0
					Specificity:	Nan	0.684211	0.921053
					F1_Score:	0.754098	0	0
						Dendritic_cells	Monocytes	T_cells	All-true
					Dendritic_cells	46	24	6	76
					All-predicted	46	24	6	76
		Step 60	10x+GEO+BroadS2_1+2+3	BroadS2_4g	Accuracy:	0.881279							New set classification
					Precision:	1	0
					Recall/Sensitivity:	0.881279	0
					Specificity:	Nan	0.881279
					F1_Score:	0.936893	0
						NK_cells	T_cells	All-true
					NK_cells	193	26	219
					All-predicted	193	26	219
		Step 61	10x+GEO+BroadS2_1+2+3	BroadS2_4h	Accuracy:	0.566667							New set classification
					Precision:	0	1	0	0
					Recall/Sensitivity:	0	0.566667	0	0
					Specificity:	0.966667	Nan	0.7	0.9
					F1_Score:	0	0.723404	0	0
						B_cells	Dendritic_cells	Monocytes	T_cells	All-true
					Dendritic_cells	1	17	9	3	30
					All-predicted	1	17	9	3	30
		Step 62	10x+GEO+BroadS2_1+2+3	BroadS1 (test)	Accuracy:	0.937116							Test Result (BroadS1)
					Precision:	0.996726	0.608696	0.907285	0.822086	0.951274
					Recall/Sensitivity:	0.916867	0.0985916	0.989765	0.76901	0.973096
					Specificity:	0.999566	0.99931	0.985419	0.980321	0.914556
					F1_Score:	0.95513	0.169697	0.946732	0.794663	0.962061
						B_cells	Dendritic_cells	Monocytes	NK_cells	T_cells	All-true
					B_cells	1522	9	49	10	70	1660
					Dendritic_cells	0	14	115	0	13	142
					Monocytes	3	0	1644	0	14	1661
					NK_cells	2	0	2	1072	318	1394
					T_cells	0	0	2	222	8102	8326
					All-predicted	1527	23	1812	1304	8517	13183
	Cycle 9
		Step 63	10x+GEO+BroadS2	10x+GEO+BroadS2	Accuracy:	0.991648							2-fold cross-validation
					Precision:	0.995558	0.71831	0.968873	0.97374	0.995146
					Recall/Sensitivity:	0.989988	0.377778	0.986162	0.973534	0.996478
					Specificity:	0.999374	0.999634	0.998326	0.99752	0.986385
					F1_Score:	0.992765	0.495146	0.977441	0.973637	0.995812
						B_cells	Dendritic_cells	Monocytes	NK_cells	T_cells	All-true
					B_cells	6724	12	13	16	27	6792
					Dendritic_cells	1	51	48	15	20	135
					Monocytes	9	0	2708	0	29	2746
					NK_cells	3	0	2	4598	120	4723
					T_cells	17	8	24	93	40180	40322
					All-predicted	6754	71	2795	4722	40376	54718
					Accuracy:	0.992379
					Precision:	0.995219	0.9375	0.974749	0.984534	0.994238
					Recall/Sensitivity:	0.990197	0.777778	0.987386	0.96551	0.997073
					Specificity:	0.999309	0.999872	0.998592	0.998537	0.984327
					F1_Score:	0.992702	0.850202	0.981027	0.974929	0.995654
						B_cells	Dendritic_cells	Monocytes	NK_cells	T_cells	All-true
					B_cells	6869	0	21	14	33	6937
					Dendritic_cells	0	105	28	0	2	135
					Monocytes	4	0	2818	0	32	2854
					NK_cells	2	0	0	4647	164	4813
					T_cells	27	7	24	59	39861	39978
					All-predicted	6902	112	2891	4720	40092	54717
					Accuracy:	0.992014
					Precision:	0.995388	0.827905	0.971811	0.979137	0.994692
					Recall/Sensitivity:	0.990093	0.577778	0.986774	0.969522	0.996776
					Specificity:	0.999342	0.999753	0.998459	0.998028	0.985356
					F1_Score:	0.992734	0.672674	0.979234	0.974283	0.995733
						B_cells	Dendritic_cells	Monocytes	NK_cells	T_cells	All-true
					B_cells	13593	12	34	30	60	13729
					Dendritic_cells	1	156	76	15	22	270
					Monocytes	13	0	5526	0	61	5600
					NK_cells	5	0	2	9245	284	9536
					T_cells	44	15	48	152	80041	80300
					All-predicted	13656	183	5686	9442	80468	109435
		Step 64	10x+GEO+BroadS2	BroadS1 (test)	Accuracy:	0.943033							Final Result - BroadS1
					Precision:	0.996086	0.705263	0.980523	0.759358	0.964307
					Recall/Sensitivity:	0.91988	0.943662	0.969898	0.814921	0.963728
					Specificity:	0.999479	0.995706	0.997223	0.969463	0.938851
					F1_Score:	0.956467	0.807229	0.975182	0.786159	0.964018
						B_cells	Dendritic_cells	Monocytes	NK_cells	T_cells	All-true
					B_cells	1527	22	22	63	26	1660
					Dendritic_cells	0	134	7	0	1	142
					Monocytes	2	32	1611	0	16	1661
					NK_cells	2	0	2	1136	254	1394
					T_cells	2	2	1	297	8024	8326
					All-predicted	1533	190	1643	1496	8321	13183
	Swapping	BroadS2	10x+GEO+BroadS1	BroadS2 (test)	Accuracy:	0.927845							Final Result - BroadS2
					Precision:	0.962843	1	0.956877	0.668588	0.94742
					Recall/Sensitivity:	0.949045	0.0110701	0.988743	0.826603	0.950726
					Specificity:	0.993371	1	0.990651	0.969872	0.926301
					F1_Score:	0.955894	0.0218978	0.972549	0.739246	0.94907
						B_cells	Dendritic_cells	Monocytes	NK_cells	T_cells	All-true
					B_cells	1788	0	6	0	90	1884
					Dendritic_cells	66	3	82	0	120	271
					Monocytes	1	0	2108	0	23	2132
					NK_cells	1	0	0	696	145	842
					T_cells	1	0	7	345	6811	7164
					All-predicted	1857	3	2203	1041	7189	12293
	Swapping	BroadS2	10x+GEO+BroadS1	BroadS2 QC (test)	Accuracy:	0.928536							Final Result - BroadS2 (QC)
					Precision:	0.962783	1	0.956313	0.668588	0.949337
					Recall/Sensitivity:	0.950986	0.0110701	0.994012	0.826603	0.951063
					Specificity:	0.993281	1	0.991027	0.96948	0.927313
					F1_Score:	0.956848	0.0218978	0.974798	0.739246	0.950199
					Predicted	B_cells	Dendritic_cells	Monocytes	NK_cells	T_cells	All (true)
					B_cells	1785	0	5	0	87	1877
					Dendritic_cells	66	3	82	0	120	271
					Monocytes	1	0	1992	0	11	2004
					NK_cells	1	0	0	696	145	842
					T_cells	1	0	4	345	6802	7152
					All (predicted)	1854	3	2083	1041	7165	12146
