## Supplemental Table 5. The assessment of classification performance for specific simulations EXP 1 through EXP 8. for "Artificial Neural Networks for classification of single cell gene expression"

### Sheet: 4 sets_GEO all
	Zhong J, Lyu M, Jin H, Cao Z, Chitkushev LT, Zhang GL, Keskin DB, Brusic V, Artificial Neural Networks for classification of single cell gene expression, BMC Bioinformatics, 2021.
	Supplemental Table 5. The assessment of classification performance for specific simulations EXP 1 through EXP 8.
	EXP	4 supersets	Training set	Testing set		Accuracy:	0.943033
	1 (Cycle 9)	10x	✔			Precision:	0.996086	0.705263	0.980523	0.759358	0.964307
		GEO	✔			Recall/Sensitivity:	0.91988	0.943662	0.969898	0.814921	0.963728
		BroadS1		✔		Specificity:	0.999479	0.995706	0.997223	0.969463	0.938851
		BroadS2	✔			F1_Score:	0.956467	0.807229	0.975182	0.786159	0.964018
						Predicted	B_cells	Dendritic_cells	Monocytes	NK_cells	T_cells	All (true)
						B_cells	1527	22	22	63	26	1660
						Dendritic_cells	0	134	7	0	1	142
						Monocytes	2	32	1611	0	16	1661
						NK_cells	2	0	2	1136	254	1394
						T_cells	2	2	1	297	8024	8326
						All (predicted)	1533	190	1643	1496	8321	13183
	EXP	4 supersets	Training	Testing		Accuracy:	0.927845
	2a (swapping) no QC	10x	✔			Precision:	0.962843	1	0.956877	0.668588	0.94742
		GEO	✔			Recall/Sensitivity:	0.949045	0.0110701	0.988743	0.826603	0.950726
		BroadS1	✔			Specificity:	0.993371	1	0.990651	0.969872	0.926301
		BroadS2		✔		F1_Score:	0.955894	0.0218978	0.972549	0.739246	0.94907
						Predicted	B_cells	Dendritic_cells	Monocytes	NK_cells	T_cells	All (true)
						B_cells	1788	0	6	0	90	1884
						Dendritic_cells	66	3	82	0	120	271
						Monocytes	1	0	2108	0	23	2132
						NK_cells	1	0	0	696	145	842
						T_cells	1	0	7	345	6811	7164
						All (predicted)	1857	3	2203	1041	7189	12293
	EXP	4 supersets	Training	Testing		Accuracy:	0.928536
	2b (swapping) with QC	10x	✔			Precision:	0.962783	1	0.956313	0.668588	0.949337
	GEO	GEO	✔			Recall/Sensitivity:	0.950986	0.0110701	0.994012	0.826603	0.951063
	BroadS1	BroadS1	✔			Specificity:	0.993281	1	0.991027	0.96948	0.927313
	BroadS2_QC	BroadS2 (QC)		✔		F1_Score:	0.956848	0.0218978	0.974798	0.739246	0.950199
						Predicted	B_cells	Dendritic_cells	Monocytes	NK_cells	T_cells	All (true)
						B_cells	1785	0	5	0	87	1877
						Dendritic_cells	66	3	82	0	120	271
						Monocytes	1	0	1992	0	11	2004
						NK_cells	1	0	0	696	145	842
						T_cells	1	0	4	345	6802	7152
						All (predicted)	1854	3	2083	1041	7165	12146
	EXP	4 supersets	Training	Testing		Accuracy:	0.463016
	3	10x		✔		Precision:	0.608912	0	0.0485344	0.920718	0.926562
		GEO	✔			Recall/Sensitivity:	0.884779	0	0.561639	0.14681	0.434115
		BroadS1	✔			Specificity:	0.923936	0.8939	0.65274	0.998624	0.894981
		BroadS2	✔			F1_Score:	0.721371	0	0.0893477	0.25324	0.591227
						Predicted	B_cells	Dendritic_cells	Monocytes	NK_cells	T_cells	All (true)
						B_cells	8923	655	478	1	28	10085
						Dendritic_cells	NA	NA	NA	NA	NA	NA
						Monocytes	447	287	1467	5	406	2612
						NK_cells	1110	3559	705	1231	1780	8385
						T_cells	4174	4563	27576	100	27934	64347
						All (predicted)	14654	9064	30226	1337	30148	85429
	EXP	4 supersets	Training	Testing		Accuracy:	0.757043
	4	10x	✔			Precision:	0.838752	0	0.683524	0.134088	0.966332
		GEO		✔		Recall/Sensitivity:	0.718182	0	0.978972	0.996764	0.734782
		BroadS1	✔			Specificity:	0.975588	0.999915	0.964266	0.825603	0.923077
		BroadS2	✔			F1_Score:	0.773799	0	0.804995	0.236378	0.834798
						Predicted	B_cells	Dendritic_cells	Monocytes	NK_cells	T_cells	All (true)
						B_cells	1264	1	177	104	214	1760
						Dendritic_cells	NA	NA	NA	NA	NA	NA
						Monocytes	4	0	838	4	10	856
						NK_cells	0	0	0	308	1	309
						T_cells	239	0	211	1881	6458	8789
						All (predicted)	1507	1	1226	2297	6683	11714
	EXP	2 sets	Training set	Testing set		Accuracy:	0.939923
	5	BroadS1		✔		Precision:	0.99935	0.625	0.943516	0.767698	0.959273
		BroadS2	✔			Recall/Sensitivity:	0.926506	0.140845	0.985551	0.801291	0.970334
						Specificity:	0.999913	0.99908	0.991495	0.971329	0.92938
						F1_Score:	0.96155	0.229885	0.964075	0.784135	0.964772
						Predicted	B_cells	Dendritic_cells	Monocytes	NK_cells	T_cells	All (true)
						B_cells	1538	11	14	53	44	1660
						Dendritic_cells	0	20	82	36	4	142
						Monocytes	1	1	1637	2	20	1661
						NK_cells	0	0	2	1117	275	1394
						T_cells	0	0	0	247	8079	8326
						All (predicted)	1539	32	1735	1455	8422	13183
	EXP	2 sets	Training	Testing		Accuracy:	0.881396
	6	BroadS1	✔			Precision:	0.92249	0	0.948168	0.436302	0.968075
		BroadS2		✔		Recall/Sensitivity:	0.833864	0	0.99531	0.91924	0.888889
						Specificity:	0.987319	1	0.988584	0.912671	0.959056
						F1_Score:	0.875941	0	0.971167	0.591743	0.926794
						Predicted	B_cells	Dendritic_cells	Monocytes	NK_cells	T_cells	All (true)
						B_cells	1571	0	7	204	102	1884
						Dendritic_cells	126	0	100	15	30	271
						Monocytes	0	0	2122	0	10	2132
						NK_cells	0	0	0	774	68	842
						T_cells	6	0	9	781	6368	7164
						All (predicted)	1703	0	2238	1774	6578	12293
	EXP	4 sets	Training set	Testing set		Accuracy:	0.915806
	7	10x	✔			Precision:	0.997489	NA	0	0.793592	0.778986	0.959098
		GEO	✔			Recall/Sensitivity:	0.843418	NA	0	0.999062	0.766033	0.962312
		BroadS1				Specificity:	0.999616	NA	1	0.945478	0.984019	0.942679
		BroadS2		✔		F1_Score:	0.914006	NA	0	0.884552	0.772455	0.960702
						Predicted	B_cells	Dendritic_cells	Monocytes	NK_cells	T_cells	All (true)
						B_cells	1589	NA	174	13	108	1884
						Dendritic_cells	1	NA	263	3	4	271
						Monocytes	1	NA	2130	0	1	2132
						NK_cells	0	NA	16	645	181	842
						T_cells	2	NA	101	167	6894	7164
						All (predicted)	1593	NA	2684	828	7188	12293
	EXP	4 sets	Training set	Testing set		Accuracy:	0.930896
	8 (Cycle 5)	10x	✔			Precision:	0.999325	NA	0	0.864469	0.818109	0.950363
		GEO	✔			Recall/Sensitivity:	0.892169	NA	0	0.994582	0.732425	0.975018
		BroadS1		✔		Specificity:	0.999913	NA	1	0.977521	0.980745	0.912703
		BroadS2				F1_Score:	0.942712	NA	0	0.924972	0.772899	0.962533
							B_cells	Dendritic_cells	Monocytes	NK_cells	T_cells	All (true)
						B_cells	1481	NA	107	24	48	1660
						Dendritic_cells	0	NA	142	0	0	142
						Monocytes	0	NA	1652	2	7	1661
						NK_cells	1	NA	3	1021	369	1394
						T_cells	0	NA	7	201	8118	8326
						All (predicted)	1482	NA	1911	1248	8542	13183
